# Island-specific evolution of a sex-primed autosome in the planarian *Schmidtea mediterranea*

**DOI:** 10.1101/2021.05.24.445457

**Authors:** Longhua Guo, Joshua Bloom, Daniel Dols Serrate, Eyal Ben David, Olga T. Schubert, Kaiya Kazuma, Katarina Ho, Yubao Wei, Daniel Leighton, James Boocock, Tzitziki Lemus Vergara, Marta Riutort, Alejandro Sánchez Alvarado, Leonid Kruglyak

**Author notes:** To whom correspondence should be addressed. (LG), (LK).

## Abstract

The sexual biotype of the planarian *Schmidtea mediterranea* is a hermaphrodite indigenous to Tunisia and several Mediterranean islands. Here, we isolated individual chromosomes and used sequencing, Hi-C and linkage mapping to assemble a chromosome-scale genome reference. The linkage map revealed an extremely low rate of recombination on chromosome 1. We confirmed suppression of recombination on chromosome 1 by quantifying recombination events in individual sperm and oocytes. We showed that the extensive heterozygous regions, previously designated as J and V haplotypes, comprise essentially all of chromosome 1. Genome sequencing of individuals isolated in the wild indicated that this heterozygosity has evolved specifically in populations from Sardinia and Corsica. We found that chromosome 1 acquired many genes that determine the development of female and male reproductive systems, along with haplotype-specific expression of such sex specific genes. These molecular signatures and restricted recombination in a hermaphrodite led us to propose that chromosome 1 is a sex-primed autosome, providing direct molecular evidence for the traditional model of how sex chromosomes may have evolved from autosomes.

---

Sex chromosomes are thought to have evolved from homologous autosomes that acquired sex-determining genes and lost their ability to recombine (*1–10*). As such, sex chromosome evolution and recombination suppression are closely associated(*1–10*). Yet, direct evidence of such homologous autosomes primed for evolution into sex chromosomes is hard to capture, and little is presently known about the molecular signatures associated with the evolution of recombination suppression.

The freshwater planarian *S. mediterranea* is an important model organism for studies of regeneration (*11, 12*). It exists as asexual and sexual reproductive biotypes. The sexual biotype is mostly distributed in Tunisia, and on the islands of Sardinia, Corsica, and Sicily (*13*). The sexual biotype is a simultaneous hermaphrodite: it develops both male and female reproductive systems in the same adult individual and obligately outcrosses to fertilize other individuals (*14, 15*). We hypothesized that studying chromosome evolution in a simultaneous hermaphrodite might provide insights into the early evolution of a primitive sex chromosome.

*S. mediterranea* has 4 pairs of chromosomes, which are stably diploid. The genome is reported to comprise 774 Mb assembled as 481 non-contiguous series of genomic sequences or ‘scaffolds’ (*16–18*). In a previous study, we found that ~300 Mb of the genome remains heterozygous even after extensive inbreeding of laboratory strains, and that this phenomenon also occurs naturally in wild populations in Sardinia (*14*). The two sets of heterozygous alleles were collectively named the J and V haplotypes. To define the chromosomal locations of these alleles and investigate the reasons underpinning the persistence of heterozygosity in *S. mediterranea*, a detailed assembly of all four chromosomes was needed.
