## Supplemental Table 1-9 for "Island-specific evolution of a sex-primed autosome in the planarian *Schmidtea mediterranea*": tableS1_ChrSeq.xlsx

### Sheet: ChrSeq_assignment
		2	1	no	2	1	1	1	no	1	1	2	1	1.5	1	1	1	no	ploidy	chromosome sample information
		1	1	pic	1	2	2	2	pic	2	2	3	3	1	1 & 3	2 & 4	2	pic	chromosome
chromosome assignment		0	0	NA	0	0	0	0	NA	0	0	0	0	2	0	3	3 & 4	NA	contamination
chromosome	dd_Smes_g4	b17a_2chr1	b27d_chr1	b14c_chr1	b24b_2chr1	b17d_chr2	b27b_chr2	b14e_chr2	b14d_chr2	b24g_chr2	b24c_chr2	b14b_2chr3	b27a_chr3	b17c_chr1_2_3	b24a_chr1_3	b14f_chr2_4_3	b17h_chr2_3	b2_4e_chr2_1	sample name
3	1											yes	yes		yes	yes	yes
2	2					yes	yes	yes	yes	yes	yes					yes	yes	yes
2	3					yes	yes	yes	yes	yes	yes					yes	yes	yes
2	4					yes	yes	yes	yes	yes	yes					yes	yes	yes
2	5					yes	yes	yes	yes	yes	yes			yes		yes	yes	yes
2	6					yes	yes	yes	yes	yes	yes					yes	yes	yes
2	7					yes	yes	yes	yes	yes	yes					yes	yes	yes
3	8											yes	yes			yes
4	9															yes	yes
2	10					yes	yes	yes	yes	yes	yes					yes	yes	yes
2	11					yes	yes	yes	yes	yes	yes					yes	yes	yes
2	12					yes	yes	yes	yes	yes	yes					yes	yes	yes
2	13					yes	yes	yes	yes	yes	yes					yes	yes	yes
3	14											yes	yes		yes	yes	yes
4	15															yes	yes
1	16	yes	yes	yes	yes									yes	yes			yes
2	17					yes	yes	yes	yes	yes	yes					yes	yes	yes
4	18															yes
1	19	yes	yes	yes	yes									yes	yes
3	20											yes	yes		yes	yes	yes
1	21	yes	yes	yes	yes									yes	yes
1	22	yes	yes	yes	yes									yes	yes			yes
1	23	yes	yes	yes	yes									yes	yes
5	24			yes	yes							yes			yes	yes	yes
2	25					yes	yes	yes	yes	yes	yes					yes	yes	yes
1	26	yes	yes	yes	yes									yes	yes			yes
3	27											yes	yes		yes	yes	yes
2	28					yes	yes	yes	yes	yes	yes			yes		yes	yes
2	29					yes	yes	yes	yes	yes	yes					yes	yes	yes
3	30											yes	yes		yes	yes	yes
1	31	yes	yes	yes	yes									yes	yes
1	32	yes	yes	yes	yes									yes	yes			yes
1	33	yes	yes	yes	yes									yes	yes			yes
1	34	yes	yes	yes	yes									yes	yes
1	35	yes	yes	yes	yes									yes	yes			yes
3	36											yes	yes		yes	yes	yes
2	37					yes	yes	yes	yes	yes	yes			yes		yes	yes	yes
2	38					yes	yes	yes	yes	yes	yes			yes		yes	yes	yes
1	39	yes	yes	yes	yes									yes	yes
2	40					yes	yes	yes	yes	yes	yes					yes	yes	yes
1	41	yes	yes	yes	yes									yes	yes
3	42											yes	yes			yes
1	43	yes	yes	yes	yes									yes	yes
1	44	yes	yes	yes	yes									yes	yes
1	45	yes	yes	yes	yes									yes	yes
1	46	yes	yes	yes	yes									yes	yes
5	47	yes	yes	yes	yes	yes	yes	yes	yes	yes	yes	0	0	yes	yes	yes	yes	yes
2	48					yes	yes	yes	yes	yes	yes			yes		yes	yes	yes
5	49	yes	yes	yes	yes							yes	yes	yes	yes	yes	yes
1	50	yes	yes	yes	yes									yes	yes			yes
1	51	yes	yes	yes	yes									yes	yes			yes
1	52	yes	yes	yes	yes									yes	yes
2	53					yes	yes	yes	yes	yes	yes			yes		yes	yes	yes
3	54											yes	yes		yes	yes	yes
3	55											yes	yes		yes	yes	yes
3	56											yes	yes		yes	yes
4	57															yes	yes
2	58					yes	yes	yes	yes	yes	yes					yes	yes	yes
3	59											yes	yes		yes	yes	yes
1	60	yes		yes	yes									yes				yes
1	61	yes	yes	yes	yes									yes	yes			yes
1	62	yes	yes	yes	yes									yes
3	63											yes	yes			yes
1	64	yes	yes	yes	yes									yes	yes
3	65											yes	yes		yes	yes	yes
1	66	yes	yes	yes	yes									yes	yes			yes
5	67	yes		yes	yes	yes		yes	yes		yes			yes	yes	yes	yes	yes
2	68					yes	yes	yes	yes	yes	yes					yes	yes	yes
2	69					yes	yes	yes	yes	yes	yes					yes	yes	yes
3	70											yes	yes		yes	yes	yes
1	71	yes	yes	yes	yes									yes				yes
2	72					yes	yes	yes	yes	yes	yes					yes	yes	yes
2	73					yes	yes	yes	yes	yes	yes					yes	yes	yes
1	74	yes	yes	yes	yes									yes	yes
1	75	yes	yes	yes	yes									yes	yes
1	76	yes	yes	yes	yes									yes	yes
3	77											yes	yes		yes	yes	yes
2	78					yes	yes	yes	yes	yes	yes			yes		yes	yes	yes
2	79					yes	yes	yes	yes	yes	yes					yes	yes	yes
1	80	yes	yes	yes	yes									yes	yes
1	81	yes		yes	yes									yes	yes			yes
1	82	yes	yes	yes	yes									yes	yes			yes
2	83					yes	yes	yes	yes	yes	yes					yes	yes	yes
2	84					yes	yes	yes	yes	yes	yes					yes	yes	yes
2	85					yes	yes	yes	yes	yes	yes					yes	yes	yes
1	86	yes	yes	yes	yes									yes	yes
2	87					yes	yes	yes	yes	yes	yes					yes	yes	yes
1	88	yes	yes	yes	yes									yes	yes
2	89					yes	yes	yes	yes	yes	yes					yes	yes	yes
4	90															yes	yes
2	91	yes				yes	yes	yes	yes		yes					yes	yes	yes
2	92					yes	yes	yes	yes	yes	yes					yes	yes	yes
1	93	yes	yes	yes	yes									yes
2	94					yes	yes	yes	yes	yes	yes					yes	yes	yes
1	95	yes	yes	yes	yes									yes	yes
2	96					yes	yes	yes	yes	yes	yes					yes	yes	yes
2	97					yes	yes	yes	yes	yes	yes					yes	yes	yes
1	98	yes		yes	yes									yes	yes
1	99	yes	yes	yes	yes									yes	yes
2	100					yes	yes	yes	yes	yes	yes					yes	yes	yes
1	101	yes	yes	yes	yes									yes	yes			yes
1	102	yes	yes	yes	yes									yes	yes
1	103	yes	yes	yes	yes									yes	yes
1	104	yes	yes	yes	yes									yes	yes			yes
1	105	yes	yes	yes	yes									yes	yes
3	106											yes	yes			yes	yes
1	107	yes	yes	yes	yes									yes	yes			yes
1	108	yes	yes	yes	yes									yes	yes
2	109					yes	yes	yes	yes	yes	yes					yes	yes	yes
1	110	yes	yes	yes	yes									yes	yes
1	111	yes	yes	yes	yes									yes	yes			yes
1	112	yes		yes	yes									yes	yes
2	113					yes	yes	yes	yes	yes	yes					yes	yes	yes
1	114	yes	yes	yes	yes									yes
1	115	yes	yes	yes	yes									yes	yes			yes
4	116															yes	yes
1	117	yes	yes	yes	yes									yes	yes
1	118	yes		yes	yes									yes	yes			yes
1	119	yes		yes	yes									yes	yes			yes
1	120	yes	yes	yes	yes									yes	yes
1	121	yes	yes	yes	yes									yes	yes
2	122					yes	yes	yes	yes	yes	yes					yes	yes	yes
2	123				yes	yes	yes	yes	yes	yes	yes			yes		yes	yes	yes
1	124	yes		yes	yes									yes	yes
2	125					yes	yes	yes	yes	yes	yes					yes	yes	yes
2	126					yes	yes	yes	yes	yes	yes					yes	yes	yes
2	127					yes	yes	yes	yes	yes	yes					yes	yes	yes
1	128	yes	yes	yes	yes									yes	yes
1	129	yes	yes		yes									yes	yes
1	130	yes	yes	yes	yes									yes	yes			yes
4	131															yes
1	132	yes	yes	yes	yes									yes	yes
3	133											yes	yes		yes	yes	yes
3	134											yes	yes		yes	yes	yes
2	135					yes	yes	yes	yes	yes	yes					yes	yes	yes
1	136	yes	yes	yes	yes									yes
1	137	yes	yes	yes	yes									yes	yes			yes
1	138	yes	yes	yes	yes									yes	yes			yes
2	139				yes	yes	yes	yes	yes	yes	yes					yes	yes	yes
1	140	yes		yes	yes									yes				yes
1	141	yes	yes	yes	yes									yes	yes			yes
1	142	yes	yes	yes	yes									yes	yes
1	143	yes	yes	yes	yes									yes	yes
1	144	yes	yes	yes	yes									yes	yes
1	145	yes	yes	yes	yes									yes	yes			yes
2	146					yes	yes	yes	yes	yes	yes					yes	yes	yes
4	147															yes	yes
1	148	yes	yes	yes	yes									yes	yes
1	149	yes		yes	yes									yes	yes
1	150	yes			yes									yes	yes			yes
1	151	yes			yes									yes	yes
1	152	yes	yes	yes	yes									yes	yes
1	153	yes		yes										yes		yes	yes
1	154	yes		yes	yes									yes	yes
1	155	yes	yes	yes	yes									yes	yes			yes
2	156				yes	yes	yes	yes	yes	yes	yes					yes	yes	yes
4	157															yes	yes
1	158	yes	yes	yes	yes									yes	yes			yes
1	159	yes	yes		yes									yes				yes
1	160	yes	yes	yes	yes									yes	yes			yes
1	161	yes	yes	yes	yes									yes	yes			yes
2	162					yes		yes	yes		yes					yes	yes	yes
1	163	yes	yes	yes	yes									yes	yes	yes
1	164	yes	yes	yes	yes									yes
1	165	yes	yes	yes	yes									yes	yes			yes
1	166	yes		yes	yes									yes	yes			yes
1	167	yes	yes	yes	yes									yes	yes	yes
1	168	yes		yes	yes									yes	yes			yes
1	169	yes		yes										yes	yes
1	170	yes	yes	yes	yes									yes	yes
2	171	yes				yes	yes	yes	yes	yes	yes				yes	yes	yes
3	172	yes										yes				yes	yes
3	173											yes	yes		yes	yes	yes
3	174											yes	yes?		yes	yes	yes
1	175	yes	yes	yes	yes									yes	yes
1	176	yes	yes	yes	yes									yes	yes
4	177															yes	yes
2	178					yes	yes	yes	yes	yes	yes					yes	yes
1	179	yes	yes	yes	yes									yes	yes
1	180	yes	yes	yes	yes									yes	yes			yes
2	181				yes	yes	yes	yes	yes	yes	yes					yes	yes	yes
1	182	yes	yes	yes	yes									yes
1	183	yes			yes									yes	yes			yes
2	184				yes	yes	yes	yes	yes	yes	yes					yes	yes	yes
1	185	yes	yes	yes	yes									yes	yes
1	186	yes	yes	yes	yes									yes	yes
1	187	yes	yes	yes	yes									yes	yes			yes
1	188	yes	yes	yes	yes									yes
2	189					yes	yes	yes	yes	yes	yes			yes		yes	yes	yes
1	190	yes	yes	yes	yes									yes
1	191	yes	yes	yes	yes									yes	yes						chr1	6 samples
1	192	yes		yes	yes									yes	yes						chr2	8 samples
2	193					yes	yes	yes	yes	yes	yes					yes	yes				chr3	2 + 2 samples
1	194	yes	yes	yes										yes	yes						chr4	2 samples
1	195	yes		yes	yes									yes
1	196	yes	yes	yes	yes									yes	yes
2	197					yes		yes	yes	yes	yes					yes	yes	yes
1	198			yes												yes	yes
1	199	yes	yes	yes	yes									yes	yes
1	200	yes		yes	yes									yes	yes
3	201											yes	yes		yes	yes	yes
1	202	yes		yes	yes									yes	yes			yes
1	203	yes	yes	yes	yes									yes	yes			yes
1	204	yes	yes	yes	yes									yes	yes	yes
3	205											yes	yes?	yes	yes	yes	yes
2	206					yes	yes	yes	yes	yes	yes					yes	yes	yes
1	207	yes	yes	yes	yes									yes	yes			yes
1	208	yes		yes	yes									yes
1	209				yes											yes	yes
1	210	yes	yes	yes	yes									yes	yes			yes
2	211					yes	yes	yes	yes	yes	yes					yes	yes	yes
1	212	yes	yes	yes										yes	yes			yes
2	213					yes	yes	yes	yes	yes	yes			yes		yes	yes	yes
2	214			yes	yes	yes		yes	yes	yes	yes			yes		yes	yes	yes
1	215	yes	yes	yes										yes				yes
1	216	yes	yes	yes	yes									yes				yes
1	217	yes		yes	yes									yes	yes
2	218				yes	yes	yes	yes	yes	yes	yes					yes	yes	yes
5	219	yes		yes	yes	yes	yes	yes	yes	yes	yes			yes		yes	yes
2	220				yes	yes	yes	yes	yes		yes			yes		yes	yes
1	221	yes	yes	yes	yes									yes	yes
1	222	yes		yes	yes									yes	yes			yes
2	223					yes		yes	yes	yes	yes					yes	yes	yes
2	224					yes		yes		yes	yes			yes		yes	yes	yes
1	225	yes		yes	yes									yes	yes
1	226	yes	yes		yes									yes	yes
1	227	yes	yes	yes	yes									yes
3	228		yes									yes	yes			yes
1	229	yes	yes		yes									yes	yes
1	230	yes		yes	yes									yes	yes
3	231											yes		yes		yes
2	232				yes	yes	yes	yes	yes					yes	yes	yes	yes
5	233	yes		yes	yes		yes		maybeyes					yes	yes			yes
2	234				yes	yes		yes	yes		yes					yes	yes	yes
1	235	yes		yes	yes									yes	yes
2	236					yes	yes	yes	yes	yes	yes					yes	yes	yes
5	237	yes			yes	yes	yes	yes	yes	yes	yes					yes	yes	yes
1	238	yes	yes	yes	yes									yes	yes			yes
2	239					yes	yes	yes	yes	yes	yes					yes	yes	yes
1	240	yes	yes	yes										yes	yes			yes
5	241	yes	yes									yes	yes?	yes	yes	yes
1	242	yes		yes	yes									yes
1	243	yes		yes										yes	yes
5	244	yes	yes		yes							yes		yes	yes	yes	yes
2	245					yes		yes	yes	yes	yes					yes	yes
1	246	yes	yes	yes	yes									yes	yes
1	247	yes													yes	yes	yes
1	248	yes		yes	yes										yes			yes
1	249	yes	yes	yes										yes	yes			yes
1	250	yes	yes	yes	yes									yes	yes
1	251	yes	yes	yes	yes									yes
5	252	yes	yes		yes							yes		yes	yes	yes
4	253															yes
1	254	yes	yes	yes										yes	yes
1	255	yes	yes	yes	yes									yes
1	256	yes		yes	yes									yes	yes
4	257															yes	yes
1	258	yes		yes	yes									yes
1	259	yes	yes	yes										yes	yes
1	260	yes	yes	yes										yes	yes
1	261	yes		yes	yes									yes	yes		yes
3	262											yes		yes	yes	yes	yes
2	263					yes	yes	yes	yes	yes	yes			yes		yes	yes
1	264	yes		yes	yes									yes	yes
4	265															yes
1	266	yes		yes	yes									yes	yes
1	267	yes		yes	yes									yes
5	268	yes	yes		yes								yes	yes	yes
1	269	yes	yes	yes										yes	yes
1	270	yes		yes	yes									yes
1	271	yes		yes	yes									yes	yes
1	272	yes		yes	yes									yes				yes
1	273	yes	yes		yes									yes	yes
1	274	yes			yes									yes	yes
1	275	yes	yes		yes									yes	yes
1	276	yes												yes
1	277	yes	yes		yes
1	278	yes			yes									yes
2	279					yes	yes	yes	yes		yes					yes	yes	yes
1	280	yes		yes	yes									yes
5	281	yes	yes		yes	yes		yes	yes	yes						yes	yes	yes
2	282					yes	yes	yes	maybeyes	maybeyes						yes
1	283	yes	yes	yes	yes									yes
1	284	yes		yes	yes									yes	yes
1	285	yes	yes	yes										yes	yes
1	286	yes	yes		yes									yes	yes
1	287	yes	yes		yes									yes
1	288	yes	yes	yes	yes									yes		yes
2	289					yes	yes	yes	yes	yes	yes					yes	yes	yes
2	290					yes		yes	maybeyes	yes	yes					yes	yes
1	291	yes			yes									yes
1	292	yes	yes												yes
1	293	yes												yes
0	294
1	295	yes			yes										yes
1	296	yes	yes	yes	yes									yes			yes
2	297				yes	yes		yes	yes	yes	yes					yes	yes	yes
1	298	yes	yes	yes	yes									yes	yes
1	299	yes			yes									yes
1	300	yes	yes	yes	yes
1	301	yes	yes		yes									yes	yes
1	302			yes	yes										yes
1	303	yes			yes									yes
1	304				yes									yes		yes
2	305					yes		yes	yes		yes			yes		yes	yes
1	306	yes		yes	yes									yes	yes
1	307	yes		yes	yes									yes
1	308	yes	yes		yes									yes	yes
1	309				yes									yes	yes
2	310					yes	yes	yes	yes	yes	yes
2	311					yes	yes	yes	yes	yes						yes
5	312	yes			yes		yes	yes		yes						yes	yes
1	313	yes		yes										yes
1	314	yes		yes	yes									yes
2	315							yes	yes							yes	yes
1	316	yes			yes									yes	yes			yes
1	317	yes	yes											yes	yes			yes
1	318	yes		yes	yes									yes	yes
1	319	yes			yes									yes
1	320	yes			yes									yes
1	321	yes	yes	yes	yes									yes
2	322			yes			yes	yes		yes						yes	yes
1	323	yes	yes
1	324	yes		yes	yes									yes	yes			yes
1	325	yes		yes										yes	yes			yes
1	326	yes		yes	yes									yes	yes	yes
1	327	yes		yes										yes
0	328													yes
1	329	yes			yes									yes
2	330					yes`			yes	yes	yes					yes	yes
2	331					yes	yes			yes						yes	yes	yes
1	332			yes											yes	yes		yes
1	333	yes		yes	yes									yes	yes
1	334	yes		yes	yes									yes	yes
1	335			yes										yes	yes
5	336	yes	yes						yes					yes
5	337	yes			yes							yes	yes	yes	yes	yes	yes
1	338	yes		yes										yes
0	339													yes	yes	yes	yes
1	340	yes			yes									yes	yes
1	341				yes									yes	yes
1	342	yes	yes
5	343						yes	yes						yes		yes
1	344		yes											yes				yes
0	345	yes
1	346	yes	yes	yes	yes						yes			yes				yes
0	347															yes
2	348					yes										yes
1	349	yes		yes	yes
5	350	yes				yes	yes	yes			yes				yes	yes
1	351	yes													yes
1	352	yes	yes		yes									yes
1	353	yes		yes										yes				yes
2	354					yes	yes	yes	yes							yes	yes	yes
2	355						yes							yes	yes	yes
0	356
1	357			yes											yes
1	358	yes			yes									yes	yes			yes
1	359			yes	yes									yes	yes
1	360	yes		yes											yes
1	361	yes			yes
1	362	yes			yes									yes
0	363													yes
0	364
1	365	yes	yes		yes									yes
0	366															yes
5	367	yes	yes			yes		yes	yes					yes		yes
1	368	yes			yes									yes
0	369														yes
0	370												yes	yes	yes
2	371					yes		yes	yes					yes		yes	yes
0	372													yes	yes
0	373													yes
3	374											yes?		yes
2	375					yes		yes	`							yes
1	376	yes			yes									yes	yes
1	377	yes		yes	yes													yes
1	378	yes	yes											yes	yes			yes
0	379	yes
5	380	yes					yes							yes
1	381	yes			yes									yes
5	382	yes									yes	yes		yes	yes
1	383	yes	yes											yes
0	384															yes
0	385
5	386	yes			yes		yes		yes	yes					yes	yes
2	387							yes			yes					yes	yes
0	388													yes				yes
2	389					yes					yes			yes		yes	yes
0	390				yes
0	391														yes		yes
1	392			yes											yes
0	393	yes
0	394	yes
1	395	yes		yes	yes													yes
0	396													yes
1	397	yes			yes
1	398		yes	yes	yes									yes		yes
5	399			yes		yes									yes			yes
2	400							yes								yes
0	401
1	402	yes			yes											yes
1	403		yes	yes
0	404
0	405	yes							yes
1	406	yes			yes									yes
5	407		yes				yes		yes					yes		yes
0	408			yes												yes
0	409	yes									yes
0	410
1	411	yes	yes													yes
1	412	yes			yes									yes
0	413													yes
0	414													yes
5	415										yes	yes		yes
0	416	yes
0	417
1	418	yes		yes
0	419
1	420	yes	yes		yes									yes		yes
0	421	yes
0	422		yes
0	423
5	424	yes			yes				yes					yes
5	425	yes							yes
1	426		yes		yes
0	427
2	428					yes		yes	yes		yes			yes		yes	yes
0	429
0	430
0	431
1	432	yes			yes									yes				yes
1	433	yes												yes
0	434
1	435	yes	yes		yes
0	436	yes
1	437	yes			yes
1	438	yes												yes	yes
1	439	yes												yes		yes
0	440													yes				yes
0	441	yes
5	442	yes			yes								yes	yes		yes	yes
0	443													yes
5	444	yes						yes	yes			yes	yes?		yes	yes
5	445				yes				yes					yes
0	446
5	447	yes	yes						yes					yes
5	448	yes			yes				yes
1	449	yes			yes
5	450				yes	yes			yes								yes
5	451			yes					yes
0	452
1	453	yes												yes
5	454	yes								yes
1	455	yes												yes	yes	yes
0	456
0	457
0	458						yes
2	459					yes		yes	yes	yes	yes					yes	yes
2	460	yes				yes			yes						yes	yes
1	461	yes			yes												yes
0	462															yes
0	463														yes
1	464	yes		yes										yes
0	465
0	466														yes
0	467
2	468					yes		yes	yes		yes					yes	yes
0	469			yes
2	470					yes			yes							yes	yes
2	471					yes	yes	yes	yes	yes				yes		yes	yes
0	472
5	473	yes				yes		yes	yes	yes				yes			yes
0	474
2	475					yes	yes	yes	yes	yes
0	476
0	477
0	478
0	479
0	480
0	481		yes

### Sheet: ChrSeq_coverage
	samples	missing	coverage	cov%	chromosome
	b27a	0.986572	0.013428	1.3428	chr3
	b14h	0.983641	0.016359	1.6359	NA
	b24g	0.980198	0.019802	1.9802	chr2
	b24c	0.978579	0.021421	2.1421	chr2
	b27d	0.977651	0.022349	2.2349	chr1
	b27b	0.974933	0.025067	2.5067	chr2
	b14b	0.971455	0.028545	2.8545	2_chr3
	b14e	0.971349	0.028651	2.8651	chr2
	b17h	0.968479	0.031521	3.1521	chr2
	b17d	0.967887	0.032113	3.2113	chr2
	b14d	0.967575	0.032425	3.2425	chr2
	b14c	0.967564	0.032436	3.2436	chr1
	b24e	0.966725	0.033275	3.3275	chr2
	b14f	0.962318	0.037682	3.7682	chr2&4
	b17c	0.955226	0.044774	4.4774	chr1
	b17a	0.95387	0.04613	4.613	2_chr1
