## Supplemental Table 1-9 for "Island-specific evolution of a sex-primed autosome in the planarian *Schmidtea mediterranea*": tableS2_HiC.xlsx

### Sheet: summary_hic_chrseq_finalassembl
g4_scaffolds	salsa_scaffolds	chrseq	chrAssembly	Length
1	49	3	3	17761579
2	19	2	2	15887157
3	26	2	2	14519938
4	10	2	2	13936720
5	27	2	2	12604449
6	20	2	2	11702271
7	226	2	2	9761907
8	274	3	3	9625982
9	296	4	4	9532137
10	29	2	2	9526734
11	13	2	2	8945694
12	14	2	2	8756199
13	16	2	2	8647213
14	52	3	3	8012948
15	25	4	4	7931537
16	301	1	1	7587113
17	17	2	2	7586650
18	246	4	4	7507825
19	100	1	1	7477922
20	47	3	3	7189286
21	122	1	1	7082887
22	316	1	1	6951831
23	116	1	1	6716268
24	54	5	3	6339868
25	12	2	2	6196814
26	150	1	1	5879114
27	46	3	3	5846022
28	30	2	2	5810082
29	38	2	2	5700111
30	55	3	3	5519466
31	121	1	1	5339726
32	151	1	1	5323892
33	57	1	1	5225104
34	107	1	1	5168681
35	110	1	1	2411555
35	202	1	1	2610328
36	42	3	3	4982227
37	95	2	2	4946519
38	250	2	2	4890490
39	91	1	1	4840296
40	380	1	1	475579
40	18	2	2	4306594
41	90	1	1	4734048
42	40	3	3	4662168
43	72	1	1	4625441
44	119	1	1	4606420
45	131	1	1	4581436
46	114	1	1	4549476
47	270	5	1	2767494
47	220	5	2	1781620
48	33	2	2	4464779
49	41	5	3	4275021
50	326	1	1	4227437
51	155	1	1	4201317
52	89	1	1	4149940
53	31	2	2	3977835
54	318	3	3	3922386
55	48	3	3	3892372
56	299	3	3	3890068
57	22	4	4	3854845
58	39	2	2	3711222
59	43	3	3	3706191
60	149	1	1	3692486
61	213	1	1	3692383
62	84	1	1	3581348
63	297	3	3	524574
63	300	3	3	3002470
64	230	1	1	2005696
64	232	1	1	1345774
65	50	3	3	3475806
66	156	1	1	3458622
67	126	5	1	1866529
67	356	5	2	1439263
68	34	2	2	3278318
69	8	2	2	3265357
70	51	3	3	3246258
71	210	1	1	3233359
72	282	2	2	3221475
73	283	2	2	3198042
74	127	1	1	3189775
75	132	1	1	3093723
76	101	1	1	3019698
77	53	3	3	3004836
78	248	2	2	2999458
79	287	2	2	2971605
80	134	1	1	2960978
81	269	1	1	2919449
82	141	1	1	2910179
83	15	2	2	2875829
84	303	2	2	2867592
85	11	2	2	2863707
86	239	1	1	2847575
87	35	2	2	2829404
88	260	1	1	2827074
89	36	2	2	2824406
90	309	4	4	2811759
91	370	1	1	1027860
91	28	2	2	1676068
92	224	2	2	2695124
93	97	1	1	2692132
94	252	2	2	2628078
95	263	1	1	2541486
96	302	2	2	2521345
97	286	2	2	2511991
98	166	1	1	2487043
99	178	1	1	2459310
100	7	2	2	2456153
101	215	1	1	2451252
102	105	1	1	2407250
103	262	1	1	2363151
104	157	1	1	2355526
105	113	1	1	2338954
106	45	3	3	2326632
107	194	1	1	2286493
108	235	1	1	2278807
109	223	2	2	2274451
110	236	1	1	2185379
111	145	1	1	2180616
112	227	1	1	1060000
112	229	1	1	1058145
113	221	2	2	2163051
114	129	1	1	876670
114	162	1	1	1274696
115	204	1	1	2085523
116	247	4	4	2075865
117	88	1	1	2062823
118	208	1	1	2060321
119	68	1	1	2036021
120	79	1	1	693075
120	78	1	1	1339739
121	135	1	1	2024079
122	219	2	2	1966520
123	93	2	2	1949430
124	169	1	1	1323096
124	172	1	1	606725
125	285	2	2	1914893
126	218	2	2	1911672
127	1	2	2	1894656
128	259	1	1	1870488
129	268	1	1	1865777
130	177	1	1	1836318
131	278	0	4	24415
131	243	4	4	1754819
132	112	1	1	1747690
133	319	3	3	1735204
134	320	3	3	1635920
135	295	2	2	1697305
136	167	1	1	1687929
137	211	1	1	1662477
138	96	1	1	1658748
139	9	2	2	1655699
140	273	1	1	1652514
141	154	1	1	1650501
142	109	1	1	1639102
143	161	1	1	1638937
144	324	1	1	1634459
145	329	1	1	1629536
146	6	2	2	1616229
147	21	4	4	1587358
148	184	1	1	1603547
149	347	1	1	1577878
150	206	1	1	1557177
151	205	1	1	1553593
152	322	1	1	1550283
153	312	1	4	1549405
154	117	1	1	1439920
155	212	1	1	1517424
156	284	2	2	1478753
157	244	4	4	1483804
158	59	1	1	1479538
159	163	1	1	1460814
160	216	1	1	1439894
161	209	1	1	1419458
162	4	2	2	1362460
163	98	1	1	1368878
164	99	1	1	1346443
165	187	1	1	1340627
166	74	1	1	1325321
167	111	1	1	1318374
168	168	1	1	1312115
169	182	1	1	190762
169	180	1	1	1061627
170	58	1	1	1294909
171	336	2	2	1272034
172	321	3	3	1286107
173	56	3	3	1278349
174	44	3	3	1278055
175	85	1	1	1275396
176	133	1	1	1235291
177	277	0	4	22912
177	308	4	4	1191681
178	2	2	2	1212715
179	261	1	1	1210552
180	148	1	1	1200963
181	307	2	2	18720
181	217	2	2	1165619
182	160	1	1	1169721
183	330	1	1	1138303
184	352	2	2	1135497
185	195	1	1	1132228
186	115	1	1	1120269
187	361	1	1	1120119
188	62	1	1	1109662
189	249	2	2	1100262
190	179	1	1	1083813
191	136	1	1	1077411
192	140	1	1	1071490
193	294	2	2	1066416
194	61	1	1	229594
194	60	1	1	830243
195	175	1	1	1030122
196	130	1	1	1008161
197	333	2	2	1006821
198	23	4	4	1002541
199	357	1	1	998833
200	118	1	1	994462
201	317	3	3	988903
202	146	1	1	986130
203	349	1	1	984800
204	188	1	1	977154
205	376	3	3	971920
206	291	2	2	944908
207	158	1	1	943816
208	203	1	1	939802
209	339	0	4	937612
210	265	1	1	376203
210	267	1	1	505597
211	334	2	2	927319
212	272	1	1	915893
213	253	2	2	907259
214	304	2	2	906747
215	153	1	1	906052
216	214	1	1	903708
217	165	1	1	875412
218	251	2	2	868077
219	365	5	1	657223
219	363	5	2	159541
220	373	2	2	848139
221	106	1	1	841004
222	173	1	1	818241
223	94	2	2	813164
224	335	2	2	813150
225	271	1	1	811822
226	323	1	1	805014
227	152	1	1	802916
228	298	3	3	802319
229	71	1	1	799071
230	240	1	1	786630
231	279	3	3	745412
232	359	2	2	740562
233	354	5	1	735354
234	305	2	2	729796
235	87	1	1	724809
236	292	2	2	721864
237	225	5	2	715689
238	144	1	1	711609
239	281	2	2	709278
240	75	1	1	708501
241	275	5	3	707146
242	73	1	1	698423
243	123	1	1	694732
244	377	5	3	687669
245	374	2	2	679874
246	238	1	1	672783
247	311	0	4	672511
248	142	1	1	670123
249	171	1	1	663501
250	190	1	1	663168
251	81	1	1	659712
252	276	5	3	655858
253	313	4	4	648074
254	66	1	1	644577
255	198	1	1	640581
256	120	1	1	632746
257	24	4	4	630821
258	138	1	1	626617
259	104	1	1	625872
260	183	1	1	625705
261	108	1	1	615454
262	378	3	3	614890
263	32	2	2	604712
264	258	1	1	600126
265	245	4	4	598419
266	379	0	1	592847
267	86	1	1	592592
268	355	5	1	589496
269	193	1	1	582954
270	207	1	1	580522
271	233	1	1	562587
272	200	1	1	562273
273	176	1	1	548195
274	199	1	1	537375
275	137	1	1	530579
276	387	1	1	503942
277	189	1	1	502572
278	103	1	1	495300
279	222	2	2	494083
280	325	1	1	478642
281	392	2	2	476445
282	306	2	2	472578
283	343	1	1	467261
284	125	1	1	467083
285	69	1	1	460030
286	255	1	1	259087
287	80	1	1	449740
288	393	1	1	442539
289	394	2	2	438593
290	360	2	2	426389
291	395	1	1	425872
292	337	1	4	423134
293	67	1	1	412575
294	201	0	1	408796
295	83	1	1	406806
296	396	1	1	404872
297	397	2	2	394777
298	242	1	1	392777
299	342	1	1	374662
300	405	1	1	365036
301	350	1	1	358750
302	170	1	1	357837
303	164	1	1	357132
304	351	0	2	350056
305	408	5	2	349642
306	147	1	1	329045
307	82	1	1	328692
308	341	1	1	326180
309	390	5	1	323231
310	375	5	2	319401
311	3	2	2	316144
312	385	1	1	297807
313	241	1	1	295082
314	186	1	1	292178
315	37	2	2	291631
316	415	1	1	286751
317	254	1	1	271823
318	389	0	1	260490
319	386	1	1	260037
320	344	1	1	259538
321	124	1	1	256031
323	174	1	1	251047
324	403	1	1	249904
325	382	1	1	245958
326	65	1	1	245240
327	388	1	1	232595
328	423	5	1	231343
329	70	1	1	230883
330	293	2	2	230153
331	331	2	2	229149
332	192	1	1	225757
333	159	1	1	225028
334	398	0	1	220231
335	424	1	1	217453
336	328	5	1	216639
339	427	0	2	213202
340	338	1	4	208370
342	63	1	1	207712
344	348	1	1	204580
345	358	0	1	204176
346	384	1	1	202496
347	310	0	4	202116
348	5	2	2	201701
349	411	0	1	201256
350	340	5	4	199736
354	280	2	2	197911
355	191	0	1	190872
359	64	1	1	187818
360	417	0	1	184180
361	102	1	1	182217
362	421	0	1	181689
365	399	1	1	170882
367	418	5	1	161435
369	314	0	4	158431
371	290	2	2	156984
372	406	0	1	156395
374	197	0	1	152304
378	449	5	1	147954
379	327	0	1	147326
381	76	1	1	145436
383	196	1	1	143517
385	332	0	2	140712
386	143	5	1	140128
388	404	0	1	139202
389	128	0	1	138200
391	412	0	1	131982
394	383	5	1	128385
401	288	0	2	123074
404	289	0	2	121301
405	353	0	1	120429
407	462	0	1	116951
410	185	0	1	111866
414	381	0	1	108365
418	234	1	1	102914
419	419	1	1	101274
421	345	0	1	100199
427	77	0	1	95912
429	315	0	4	95349
430	139	0	1	94501
431	416	5	1	92203
434	477	0	2	90262
435	237	1	1	90204
438	480	0	1	85799
450	346	5	1	74657
453	264	1	1	72124
459	366	2	2	60431
463	422	1	1	52169
468	501	0	2	49277
470	362	2	2	41955
471	368	2	2	40484
473	369	5	2	38590
475	367	5	2	30147
red: inconsistent assignment between ChrSeq and Hi-C

### Sheet: HiC_detected_assembly_error
dd_Smes_g4	salsa_scaffolds	Length		HiC_detected_misassembly	Evidence from ChrSeq (category 5)	ChrSeq_detected_missassembly(category 5)
>dd_Smes_g4_1	49	17761579		dd_Smes_g4_112		24
>dd_Smes_g4_10	29	9526734		dd_Smes_g4_114		47
>dd_Smes_g4_100	7	2456153		dd_Smes_g4_120		49
>dd_Smes_g4_101	215	2451252		dd_Smes_g4_124		67
>dd_Smes_g4_102	105	2407250		dd_Smes_g4_131		91
>dd_Smes_g4_103	262	2363151		dd_Smes_g4_134		219
>dd_Smes_g4_104	157	2355526		dd_Smes_g4_147		233
>dd_Smes_g4_105	113	2338954		dd_Smes_g4_154		237
>dd_Smes_g4_106	45	2326632		dd_Smes_g4_156		241
>dd_Smes_g4_107	194	2286493		dd_Smes_g4_162		244
>dd_Smes_g4_108	235	2278807		dd_Smes_g4_169		252
>dd_Smes_g4_109	223	2274451		dd_Smes_g4_171		268
>dd_Smes_g4_11	13	8945694		dd_Smes_g4_177		281
>dd_Smes_g4_110	236	2185379		dd_Smes_g4_181		312
>dd_Smes_g4_111	145	2180616		dd_Smes_g4_194		336
>dd_Smes_g4_112:::fragment_1	227	1060000		dd_Smes_g4_210		337
>dd_Smes_g4_112:::fragment_2:::debris	228	50000		dd_Smes_g4_219	ChrSeq	343
>dd_Smes_g4_112:::fragment_3	229	1058145		dd_Smes_g4_24	ChrSeq	350
>dd_Smes_g4_113	221	2163051		dd_Smes_g4_286		367
>dd_Smes_g4_114_1	162	1274696		dd_Smes_g4_35		380
>dd_Smes_g4_114_2	129	876670		dd_Smes_g4_40		382
>dd_Smes_g4_115	204	2085523		dd_Smes_g4_47	ChrSeq	386
>dd_Smes_g4_116	247	2075865		dd_Smes_g4_63		399
>dd_Smes_g4_117	88	2062823		dd_Smes_g4_64		407
>dd_Smes_g4_118	208	2060321		dd_Smes_g4_67	ChrSeq	415
>dd_Smes_g4_119	68	2036021		dd_Smes_g4_91	ChrSeq	424
>dd_Smes_g4_12	14	8756199				425
>dd_Smes_g4_120_1	78	1339739				442
>dd_Smes_g4_120_2	79	693075				444
>dd_Smes_g4_121	135	2024079				445
>dd_Smes_g4_122	219	1966520				447
>dd_Smes_g4_123	93	1949430				448
>dd_Smes_g4_124_1	172	606725				450
>dd_Smes_g4_124_2	169	1323096				451
>dd_Smes_g4_125	285	1914893				454
>dd_Smes_g4_126	218	1911672				473
>dd_Smes_g4_127	1	1894656
>dd_Smes_g4_128	259	1870488
>dd_Smes_g4_129	268	1865777
>dd_Smes_g4_13	16	8647213
>dd_Smes_g4_130	177	1836318
>dd_Smes_g4_131_1	278	24415
>dd_Smes_g4_131_2	243	1754819
>dd_Smes_g4_132	112	1747690
>dd_Smes_g4_133	319	1735204
>dd_Smes_g4_134_1	474	97157
>dd_Smes_g4_134_2	320	1635920
>dd_Smes_g4_135	295	1697305
>dd_Smes_g4_136	167	1687929
>dd_Smes_g4_137	211	1662477
>dd_Smes_g4_138	96	1658748
>dd_Smes_g4_139	9	1655699
>dd_Smes_g4_14	52	8012948
>dd_Smes_g4_140	273	1652514
>dd_Smes_g4_141	154	1650501
>dd_Smes_g4_142	109	1639102
>dd_Smes_g4_143	161	1638937
>dd_Smes_g4_144	324	1634459
>dd_Smes_g4_145	329	1629536
>dd_Smes_g4_146	6	1616229
>dd_Smes_g4_147_1	506	22387
>dd_Smes_g4_147_2	21	1587358
>dd_Smes_g4_148	184	1603547
>dd_Smes_g4_149	347	1577878
>dd_Smes_g4_15	25	7931537
>dd_Smes_g4_150	206	1557177
>dd_Smes_g4_151	205	1553593
>dd_Smes_g4_152	322	1550283
>dd_Smes_g4_153	312	1549405
>dd_Smes_g4_154_1	443	93921
>dd_Smes_g4_154_2	117	1439920
>dd_Smes_g4_155	212	1517424
>dd_Smes_g4_156_1	504	28578
>dd_Smes_g4_156_2	284	1478753
>dd_Smes_g4_157	244	1483804
>dd_Smes_g4_158	59	1479538
>dd_Smes_g4_159	163	1460814
>dd_Smes_g4_16	301	7587113
>dd_Smes_g4_160	216	1439894
>dd_Smes_g4_161	209	1419458
>dd_Smes_g4_162_1	507	21649
>dd_Smes_g4_162_2	4	1362460
>dd_Smes_g4_163	98	1368878
>dd_Smes_g4_164	99	1346443
>dd_Smes_g4_165	187	1340627
>dd_Smes_g4_166	74	1325321
>dd_Smes_g4_167	111	1318374
>dd_Smes_g4_168	168	1312115
>dd_Smes_g4_169:::fragment_1	180	1061627
>dd_Smes_g4_169:::fragment_2:::debris	181	50000
>dd_Smes_g4_169:::fragment_3	182	190762
>dd_Smes_g4_17	17	7586650
>dd_Smes_g4_170	58	1294909
>dd_Smes_g4_171_1	509	20806
>dd_Smes_g4_171_2	336	1272034
>dd_Smes_g4_172	321	1286107
>dd_Smes_g4_173	56	1278349
>dd_Smes_g4_174	44	1278055
>dd_Smes_g4_175	85	1275396
>dd_Smes_g4_176	133	1235291
>dd_Smes_g4_177_1	277	22912
>dd_Smes_g4_177_2	308	1191681
>dd_Smes_g4_178	2	1212715
>dd_Smes_g4_179	261	1210552
>dd_Smes_g4_18	246	7507825
>dd_Smes_g4_180	148	1200963
>dd_Smes_g4_181_1	307	18720
>dd_Smes_g4_181_2	217	1165619
>dd_Smes_g4_182	160	1169721
>dd_Smes_g4_183	330	1138303
>dd_Smes_g4_184	352	1135497
>dd_Smes_g4_185	195	1132228
>dd_Smes_g4_186	115	1120269
>dd_Smes_g4_187	361	1120119
>dd_Smes_g4_188	62	1109662
>dd_Smes_g4_189	249	1100262
>dd_Smes_g4_19	100	7477922
>dd_Smes_g4_190	179	1083813
>dd_Smes_g4_191	136	1077411
>dd_Smes_g4_192	140	1071490
>dd_Smes_g4_193	294	1066416
>dd_Smes_g4_194_1	60	830243
>dd_Smes_g4_194_2	61	229594
>dd_Smes_g4_195	175	1030122
>dd_Smes_g4_196	130	1008161
>dd_Smes_g4_197	333	1006821
>dd_Smes_g4_198	23	1002541
>dd_Smes_g4_199	357	998833
>dd_Smes_g4_2	19	15887157
>dd_Smes_g4_20	47	7189286
>dd_Smes_g4_200	118	994462
>dd_Smes_g4_201	317	988903
>dd_Smes_g4_202	146	986130
>dd_Smes_g4_203	349	984800
>dd_Smes_g4_204	188	977154
>dd_Smes_g4_205	376	971920
>dd_Smes_g4_206	291	944908
>dd_Smes_g4_207	158	943816
>dd_Smes_g4_208	203	939802
>dd_Smes_g4_209	339	937612
>dd_Smes_g4_21	122	7082887
>dd_Smes_g4_210:::fragment_1	265	376203
>dd_Smes_g4_210:::fragment_2:::debris	266	50000
>dd_Smes_g4_210:::fragment_3	267	505597
>dd_Smes_g4_211	334	927319
>dd_Smes_g4_212	272	915893
>dd_Smes_g4_213	253	907259
>dd_Smes_g4_214	304	906747
>dd_Smes_g4_215	153	906052
>dd_Smes_g4_216	214	903708
>dd_Smes_g4_217	165	875412
>dd_Smes_g4_218	251	868077
>dd_Smes_g4_219:::fragment_1	363	159541
>dd_Smes_g4_219:::fragment_2:::debris	364	50000
>dd_Smes_g4_219:::fragment_3	365	657223
>dd_Smes_g4_22	316	6951831
>dd_Smes_g4_220	373	848139
>dd_Smes_g4_221	106	841004
>dd_Smes_g4_222	173	818241
>dd_Smes_g4_223	94	813164
>dd_Smes_g4_224	335	813150
>dd_Smes_g4_225	271	811822
>dd_Smes_g4_226	323	805014
>dd_Smes_g4_227	152	802916
>dd_Smes_g4_228	298	802319
>dd_Smes_g4_229	71	799071
>dd_Smes_g4_23	116	6716268
>dd_Smes_g4_230	240	786630
>dd_Smes_g4_231	279	745412
>dd_Smes_g4_232	359	740562
>dd_Smes_g4_233	354	735354
>dd_Smes_g4_234	305	729796
>dd_Smes_g4_235	87	724809
>dd_Smes_g4_236	292	721864
>dd_Smes_g4_237	225	715689
>dd_Smes_g4_238	144	711609
>dd_Smes_g4_239	281	709278
>dd_Smes_g4_24_1	490	74958
>dd_Smes_g4_24_2	54	6339868
>dd_Smes_g4_240	75	708501
>dd_Smes_g4_241	275	707146
>dd_Smes_g4_242	73	698423
>dd_Smes_g4_243	123	694732
>dd_Smes_g4_244	377	687669
>dd_Smes_g4_245	374	679874
>dd_Smes_g4_246	238	672783
>dd_Smes_g4_247	311	672511
>dd_Smes_g4_248	142	670123
>dd_Smes_g4_249	171	663501
>dd_Smes_g4_25	12	6196814
>dd_Smes_g4_250	190	663168
>dd_Smes_g4_251	81	659712
>dd_Smes_g4_252	276	655858
>dd_Smes_g4_253	313	648074
>dd_Smes_g4_254	66	644577
>dd_Smes_g4_255	198	640581
>dd_Smes_g4_256	120	632746
>dd_Smes_g4_257	24	630821
>dd_Smes_g4_258	138	626617
>dd_Smes_g4_259	104	625872
>dd_Smes_g4_26	150	5879114
>dd_Smes_g4_260	183	625705
>dd_Smes_g4_261	108	615454
>dd_Smes_g4_262	378	614890
>dd_Smes_g4_263	32	604712
>dd_Smes_g4_264	258	600126
>dd_Smes_g4_265	245	598419
>dd_Smes_g4_266	379	592847
>dd_Smes_g4_267	86	592592
>dd_Smes_g4_268	355	589496
>dd_Smes_g4_269	193	582954
>dd_Smes_g4_27	46	5846022
>dd_Smes_g4_270	207	580522
>dd_Smes_g4_271	233	562587
>dd_Smes_g4_272	200	562273
>dd_Smes_g4_273	176	548195
>dd_Smes_g4_274	199	537375
>dd_Smes_g4_275	137	530579
>dd_Smes_g4_276	387	503942
>dd_Smes_g4_277	189	502572
>dd_Smes_g4_278	103	495300
>dd_Smes_g4_279	222	494083
>dd_Smes_g4_28	30	5810082
>dd_Smes_g4_280	325	478642
>dd_Smes_g4_281	392	476445
>dd_Smes_g4_282	306	472578
>dd_Smes_g4_283	343	467261
>dd_Smes_g4_284	125	467083
>dd_Smes_g4_285	69	460030
>dd_Smes_g4_286:::fragment_1	255	259087
>dd_Smes_g4_286:::fragment_2:::debris	256	50000
>dd_Smes_g4_286:::fragment_3	257	145742
>dd_Smes_g4_287	80	449740
>dd_Smes_g4_288	393	442539
>dd_Smes_g4_289	394	438593
>dd_Smes_g4_29	38	5700111
>dd_Smes_g4_290	360	426389
>dd_Smes_g4_291	395	425872
>dd_Smes_g4_292	337	423134
>dd_Smes_g4_293	67	412575
>dd_Smes_g4_294	201	408796
>dd_Smes_g4_295	83	406806
>dd_Smes_g4_296	396	404872
>dd_Smes_g4_297	397	394777
>dd_Smes_g4_298	242	392777
>dd_Smes_g4_299	342	374662
>dd_Smes_g4_3	26	14519938
>dd_Smes_g4_30	55	5519466
>dd_Smes_g4_300	405	365036
>dd_Smes_g4_301	350	358750
>dd_Smes_g4_302	170	357837
>dd_Smes_g4_303	164	357132
>dd_Smes_g4_304	351	350056
>dd_Smes_g4_305	408	349642
>dd_Smes_g4_306	147	329045
>dd_Smes_g4_307	82	328692
>dd_Smes_g4_308	341	326180
>dd_Smes_g4_309	390	323231
>dd_Smes_g4_31	121	5339726
>dd_Smes_g4_310	375	319401
>dd_Smes_g4_311	3	316144
>dd_Smes_g4_312	385	297807
>dd_Smes_g4_313	241	295082
>dd_Smes_g4_314	186	292178
>dd_Smes_g4_315	37	291631
>dd_Smes_g4_316	415	286751
>dd_Smes_g4_317	254	271823
>dd_Smes_g4_318	389	260490
>dd_Smes_g4_319	386	260037
>dd_Smes_g4_32	151	5323892
>dd_Smes_g4_320	344	259538
>dd_Smes_g4_321	124	256031
>dd_Smes_g4_322	420	252522
>dd_Smes_g4_323	174	251047
>dd_Smes_g4_324	403	249904
>dd_Smes_g4_325	382	245958
>dd_Smes_g4_326	65	245240
>dd_Smes_g4_327	388	232595
>dd_Smes_g4_328	423	231343
>dd_Smes_g4_329	70	230883
>dd_Smes_g4_33	57	5225104
>dd_Smes_g4_330	293	230153
>dd_Smes_g4_331	331	229149
>dd_Smes_g4_332	192	225757
>dd_Smes_g4_333	159	225028
>dd_Smes_g4_334	398	220231
>dd_Smes_g4_335	424	217453
>dd_Smes_g4_336	328	216639
>dd_Smes_g4_337	425	216326
>dd_Smes_g4_338	426	215787
>dd_Smes_g4_339	427	213202
>dd_Smes_g4_34	107	5168681
>dd_Smes_g4_340	338	208370
>dd_Smes_g4_341	409	208302
>dd_Smes_g4_342	63	207712
>dd_Smes_g4_343	428	207239
>dd_Smes_g4_344	348	204580
>dd_Smes_g4_345	358	204176
>dd_Smes_g4_346	384	202496
>dd_Smes_g4_347	310	202116
>dd_Smes_g4_348	5	201701
>dd_Smes_g4_349	411	201256
>dd_Smes_g4_35_1	202	2610328
>dd_Smes_g4_35_2	110	2411555
>dd_Smes_g4_350	340	199736
>dd_Smes_g4_351	407	199001
>dd_Smes_g4_352	401	198850
>dd_Smes_g4_353	433	198362
>dd_Smes_g4_354	280	197911
>dd_Smes_g4_355	191	190872
>dd_Smes_g4_356	434	190138
>dd_Smes_g4_357	435	190006
>dd_Smes_g4_358	436	188629
>dd_Smes_g4_359	64	187818
>dd_Smes_g4_36	42	4982227
>dd_Smes_g4_360	417	184180
>dd_Smes_g4_361	102	182217
>dd_Smes_g4_362	421	181689
>dd_Smes_g4_363	437	181228
>dd_Smes_g4_364	413	171651
>dd_Smes_g4_365	399	170882
>dd_Smes_g4_366	440	163285
>dd_Smes_g4_367	418	161435
>dd_Smes_g4_368	445	159364
>dd_Smes_g4_369	314	158431
>dd_Smes_g4_37	95	4946519
>dd_Smes_g4_370	446	157497
>dd_Smes_g4_371	290	156984
>dd_Smes_g4_372	406	156395
>dd_Smes_g4_373	391	153896
>dd_Smes_g4_374	197	152304
>dd_Smes_g4_375	447	151183
>dd_Smes_g4_376	402	150171
>dd_Smes_g4_377	448	148719
>dd_Smes_g4_378	449	147954
>dd_Smes_g4_379	327	147326
>dd_Smes_g4_38	250	4890490
>dd_Smes_g4_380	450	145554
>dd_Smes_g4_381	76	145436
>dd_Smes_g4_382	451	145249
>dd_Smes_g4_383	196	143517
>dd_Smes_g4_384	452	142767
>dd_Smes_g4_385	332	140712
>dd_Smes_g4_386	143	140128
>dd_Smes_g4_387	453	139238
>dd_Smes_g4_388	404	139202
>dd_Smes_g4_389	128	138200
>dd_Smes_g4_39	91	4840296
>dd_Smes_g4_390	431	133830
>dd_Smes_g4_391	412	131982
>dd_Smes_g4_392	454	130840
>dd_Smes_g4_393	455	129703
>dd_Smes_g4_394	383	128385
>dd_Smes_g4_395	456	128039
>dd_Smes_g4_396	414	127654
>dd_Smes_g4_397	457	126333
>dd_Smes_g4_398	430	125381
>dd_Smes_g4_399	410	125102
>dd_Smes_g4_4	10	13936720
>dd_Smes_g4_40_1	380	475579
>dd_Smes_g4_40_2	18	4306594
>dd_Smes_g4_400	458	124325
>dd_Smes_g4_401	288	123074
>dd_Smes_g4_402	459	121986
>dd_Smes_g4_403	460	121920
>dd_Smes_g4_404	289	121301
>dd_Smes_g4_405	353	120429
>dd_Smes_g4_406	461	118368
>dd_Smes_g4_407	462	116951
>dd_Smes_g4_408	463	115845
>dd_Smes_g4_409	464	113684
>dd_Smes_g4_41	90	4734048
>dd_Smes_g4_410	185	111866
>dd_Smes_g4_411	465	111358
>dd_Smes_g4_412	466	109140
>dd_Smes_g4_413	441	108505
>dd_Smes_g4_414	381	108365
>dd_Smes_g4_415	439	108204
>dd_Smes_g4_416	467	105886
>dd_Smes_g4_417	468	105691
>dd_Smes_g4_418	234	102914
>dd_Smes_g4_419	419	101274
>dd_Smes_g4_42	40	4662168
>dd_Smes_g4_420	372	101034
>dd_Smes_g4_421	345	100199
>dd_Smes_g4_422	469	99281
>dd_Smes_g4_423	470	98521
>dd_Smes_g4_424	471	98139
>dd_Smes_g4_425	472	97388
>dd_Smes_g4_426	473	97379
>dd_Smes_g4_427	77	95912
>dd_Smes_g4_428	92	95648
>dd_Smes_g4_429	315	95349
>dd_Smes_g4_43	72	4625441
>dd_Smes_g4_430	139	94501
>dd_Smes_g4_431	416	92203
>dd_Smes_g4_432	475	92041
>dd_Smes_g4_433	476	91327
>dd_Smes_g4_434	477	90262
>dd_Smes_g4_435	237	90204
>dd_Smes_g4_436	478	88649
>dd_Smes_g4_437	479	86970
>dd_Smes_g4_438	480	85799
>dd_Smes_g4_439	481	85059
>dd_Smes_g4_44	119	4606420
>dd_Smes_g4_440	482	84931
>dd_Smes_g4_441	483	84548
>dd_Smes_g4_442	484	81934
>dd_Smes_g4_443	429	81634
>dd_Smes_g4_444	485	80627
>dd_Smes_g4_445	371	78639
>dd_Smes_g4_446	486	78102
>dd_Smes_g4_447	487	77454
>dd_Smes_g4_448	488	76959
>dd_Smes_g4_449	489	75419
>dd_Smes_g4_45	131	4581436
>dd_Smes_g4_450	346	74657
>dd_Smes_g4_451	491	73191
>dd_Smes_g4_452	492	72704
>dd_Smes_g4_453	264	72124
>dd_Smes_g4_454	432	66836
>dd_Smes_g4_455	493	65939
>dd_Smes_g4_456	444	65720
>dd_Smes_g4_457	494	64299
>dd_Smes_g4_458	438	62046
>dd_Smes_g4_459	366	60431
>dd_Smes_g4_46	114	4549476
>dd_Smes_g4_460	495	55477
>dd_Smes_g4_461	496	54898
>dd_Smes_g4_462	497	54354
>dd_Smes_g4_463	422	52169
>dd_Smes_g4_464	442	51950
>dd_Smes_g4_465	498	51617
>dd_Smes_g4_466	499	50033
>dd_Smes_g4_467	500	49730
>dd_Smes_g4_468	501	49277
>dd_Smes_g4_469	400	41981
>dd_Smes_g4_47_1	270	2767494
>dd_Smes_g4_47_2	220	1781620
>dd_Smes_g4_470	362	41955
>dd_Smes_g4_471	368	40484
>dd_Smes_g4_472	502	38774
>dd_Smes_g4_473	369	38590
>dd_Smes_g4_474	503	32864
>dd_Smes_g4_475	367	30147
>dd_Smes_g4_476	505	26249
>dd_Smes_g4_477	508	20960
>dd_Smes_g4_478	510	15836
>dd_Smes_g4_479	511	14915
>dd_Smes_g4_48	33	4464779
>dd_Smes_g4_480	512	13241
>dd_Smes_g4_481	513	11184
>dd_Smes_g4_49	41	4275021
>dd_Smes_g4_5	27	12604449
>dd_Smes_g4_50	326	4227437
>dd_Smes_g4_51	155	4201317
>dd_Smes_g4_52	89	4149940
>dd_Smes_g4_53	31	3977835
>dd_Smes_g4_54	318	3922386
>dd_Smes_g4_55	48	3892372
>dd_Smes_g4_56	299	3890068
>dd_Smes_g4_57	22	3854845
>dd_Smes_g4_58	39	3711222
>dd_Smes_g4_59	43	3706191
>dd_Smes_g4_6	20	11702271
>dd_Smes_g4_60	149	3692486
>dd_Smes_g4_61	213	3692383
>dd_Smes_g4_62	84	3581348
>dd_Smes_g4_63_1	300	3002470
>dd_Smes_g4_63_2	297	524574
>dd_Smes_g4_64:::fragment_1	230	2005696
>dd_Smes_g4_64:::fragment_2:::debris	231	125000
>dd_Smes_g4_64:::fragment_3	232	1345774
>dd_Smes_g4_65	50	3475806
>dd_Smes_g4_66	156	3458622
>dd_Smes_g4_67_1	126	1866529
>dd_Smes_g4_67_2	356	1439263
>dd_Smes_g4_68	34	3278318
>dd_Smes_g4_69	8	3265357
>dd_Smes_g4_7	226	9761907
>dd_Smes_g4_70	51	3246258
>dd_Smes_g4_71	210	3233359
>dd_Smes_g4_72	282	3221475
>dd_Smes_g4_73	283	3198042
>dd_Smes_g4_74	127	3189775
>dd_Smes_g4_75	132	3093723
>dd_Smes_g4_76	101	3019698
>dd_Smes_g4_77	53	3004836
>dd_Smes_g4_78	248	2999458
>dd_Smes_g4_79	287	2971605
>dd_Smes_g4_8	274	9625982
>dd_Smes_g4_80	134	2960978
>dd_Smes_g4_81	269	2919449
>dd_Smes_g4_82	141	2910179
>dd_Smes_g4_83	15	2875829
>dd_Smes_g4_84	303	2867592
>dd_Smes_g4_85	11	2863707
>dd_Smes_g4_86	239	2847575
>dd_Smes_g4_87	35	2829404
>dd_Smes_g4_88	260	2827074
>dd_Smes_g4_89	36	2824406
>dd_Smes_g4_9	296	9532137
>dd_Smes_g4_90	309	2811759
>dd_Smes_g4_91_1	370	1027860
>dd_Smes_g4_91_2	28	1676068
>dd_Smes_g4_92	224	2695124
>dd_Smes_g4_93	97	2692132
>dd_Smes_g4_94	252	2628078
>dd_Smes_g4_95	263	2541486
>dd_Smes_g4_96	302	2521345
>dd_Smes_g4_97	286	2511991
>dd_Smes_g4_98	166	2487043
>dd_Smes_g4_99	178	2459310

### Sheet: HiC_unassigned_scaffolds
	g4_scaffolds	salsa_scaffolds	chrseq	chrAssembly
	134	474	1	NA
	147	506	0	NA
	154	443	1	NA
	156	504	4	NA
	162	507	2	NA
	169	181	1	NA
	171	509	0	NA
	219	364	2	NA		ChrSeq	HiC	% total
	322	420	0	NA		0 or 5	51	0.525773
	337	425	0	NA		chr1	32	0.329897
	338	426	5	NA		chr2	12	0.123711
	341	409	1	NA		chr3/4	1	0.0103093
	343	428	1	NA
	351	407	1	NA
	352	401	1	NA
	353	433	1	NA
	356	434	1	NA
	357	435	0	NA
	358	436	0	NA
	363	437	5	NA
	364	413	1	NA
	366	440	1	NA
	368	445	2	NA
	370	446	1	NA
	373	391	1	NA
	375	447	1	NA
	376	402	0	NA
	377	448	5	NA
	380	450	0	NA
	382	451	2	NA
	384	452	1	NA
	387	453	0	NA
	390	431	1	NA
	392	454	1	NA
	393	455	1	NA
	395	456	2	NA
	396	414	0	NA
	397	457	1	NA
	398	430	5	NA
	399	410	0	NA
	400	458	1	NA
	402	459	1	NA
	403	460	5	NA
	406	461	0	NA
	408	463	1	NA
	409	464	1	NA
	411	465	0	NA
	412	466	0	NA
	413	441	1	NA
	415	439	0	NA
	416	467	0	NA
	417	468	0	NA
	420	372	2	NA
	422	469	5	NA
	423	470	5	NA
	424	471	1	NA
	425	472	3	NA
	426	473	1	NA
	428	92	2	NA
	432	475	0	NA
	433	476	0	NA
	436	478	1	NA
	437	479	1	NA
	439	481	0	NA
	440	482	5	NA
	441	483	5	NA
	442	484	0	NA
	443	429	0	NA
	444	485	5	NA
	445	371	2	NA
	446	486	5	NA
	447	487	1	NA
	448	488	5	NA
	449	489	5	NA
	451	491	1	NA
	452	492	0	NA
	454	432	0	NA
	455	493	2	NA
	456	444	0	NA
	457	494	1	NA
	458	438	0	NA
	460	495	0	NA
	461	496	0	NA
	462	497	0	NA
	464	442	0	NA
	465	498	0	NA
	466	499	2	NA
	467	500	0	NA
	469	400	1	NA
	472	502	2	NA
	474	503	0	NA
	476	505	2	NA
	477	508	0	NA
	478	510	0	NA
	479	511	0	NA
	480	512	0	NA
	481	513	0	NA

### Sheet: HiC_aided_ChrSeq_assignment
g4_scaffolds	salsa_scaffolds	chrseq	chrAssembly			g4_scaffolds	salsa_scaffolds	chrseq	chrAssembly
24	54	5	3			266	379	0	1
47	270	5	1			294	201	0	1
47	220	5	2			318	389	0	1
49	41	5	3			334	398	0	1
67	126	5	1			345	358	0	1
67	356	5	2			349	411	0	1
219	363	5	2			360	417	0	1
233	354	5	1			362	421	0	1
237	225	5	2			379	327	0	1
241	275	5	3			388	404	0	1
252	276	5	3			391	412	0	1
268	355	5	1			405	353	0	1
305	408	5	2			407	462	0	1
309	390	5	1			410	185	0	1
310	375	5	2			414	381	0	1
328	423	5	1			421	345	0	1
336	328	5	1			427	77	0	1
350	340	5	4			430	139	0	1
378	449	5	1			438	480	0	1
386	143	5	1			339	427	0	2
394	383	5	1			385	332	0	2
431	416	5	1			401	288	0	2
450	346	5	1			404	289	0	2
473	369	5	2			468	501	0	2
475	367	5	2			347	310	0	4
						369	314	0	4
						429	315	0	4
