## Supplemental Table 1-9 for "Island-specific evolution of a sex-primed autosome in the planarian *Schmidtea mediterranea*": tableS3_genomeSummary.xlsx

### Sheet: tableS3
		dd_Smes_g4	chr_ref_v1
	size	774Mb	763Mb (98.6%)
	mis-joined scaffolds	26 (5) of 481	NA
	Unassigned g4 scaffolds into chr_ref_v1
		total = 97	% of total
	no chr assiganment	51	0.526
	chr1	32	0.33
	chr2	12	0.124
	chr3 &4	2	0.01
