## Supplemental Table 1-9 for "Island-specific evolution of a sex-primed autosome in the planarian *Schmidtea mediterranea*": tableS4_f2linkage.xlsx

### Sheet: tableS4
Markers	Linkage groups	Chromosomes	Genetic distance (cM)
smed_chr1_8218389	L.1	1	0
smed_chr1_8085690	L.1	1	0.537655
smed_chr2_167573067	L.2	2	0
smed_chr2_171346953	L.2	2	2.2596
smed_chr2_172387610	L.2	2	3.87306
smed_chr2_174124620	L.2	2	7.21135
smed_chr2_174295454	L.2	2	7.749
smed_chr2_226117150	L.2	2	28.0011
smed_chr2_226153934	L.2	2	29.0765
smed_chr2_226251811	L.2	2	30.152
smed_chr2_227154937	L.2	2	35.3317
smed_chr2_227160360	L.2	2	36.4072
smed_chr2_229842241	L.2	2	43.0043
smed_chr2_232285123	L.2	2	45.8029
smed_chr2_233226366	L.2	2	49.1412
smed_chr2_233680083	L.2	2	50.7547
smed_chr2_234176479	L.2	2	54.201
smed_chr2_235403851	L.2	2	56.4606
smed_chr2_236733128	L.2	2	59.2592
smed_chr2_236880740	L.2	2	59.7969
smed_chr2_237904515	L.2	2	61.518
smed_chr2_237904544	L.2	2	61.518
smed_chr2_238813747	L.2	2	64.3166
smed_chr2_239524613	L.2	2	65.4996
smed_chr2_239539441	L.2	2	66.0373
smed_chr2_240965814	L.2	2	67.7584
smed_chr2_242054757	L.2	2	70.7728
smed_chr2_243546425	L.2	2	73.6793
smed_chr2_245455921	L.2	2	77.0176
smed_chr2_246313206	L.2	2	78.631
smed_chr2_247226445	L.2	2	80.3521
smed_chr2_248535262	L.2	2	82.6117
smed_chr3_652172	L.4	3	0
smed_chr3_2167181	L.4	3	7.69458
smed_chr3_6541125	L.4	3	29.6346
smed_chr3_6820461	L.4	3	31.8942
smed_chr3_8811168	L.4	3	34.2616
smed_chr3_13350287	L.4	3	35.9827
smed_chr3_13488601	L.4	3	42.4764
smed_chr3_16822651	L.4	3	48.5518
smed_chr3_17141496	L.4	3	49.7348
smed_chr3_25116764	L.4	3	62.8214
smed_chr3_28128225	L.4	3	73.1822
smed_chr3_31282043	L.4	3	76.6285
smed_chr3_34261729	L.4	3	79.535
smed_chr3_36123230	L.4	3	80.6105
smed_chr3_40271428	L.4	3	82.8701
smed_chr3_40575115	L.4	3	83.9455
smed_chr3_41963408	L.4	3	84.4832
smed_chr3_45631512	L.4	3	87.2818
smed_chr3_46885627	L.4	3	89.0029
smed_chr3_49806969	L.4	3	90.724
smed_chr3_51212648	L.4	3	91.907
smed_chr3_51510263	L.4	3	92.9825
smed_chr3_52932805	L.4	3	94.7036
smed_chr3_52946174	L.4	3	95.2412
smed_chr3_55089216	L.4	3	99.4446
smed_chr3_57318298	L.4	3	103.54
smed_chr3_57794448	L.4	3	104.723
smed_chr3_61119493	L.4	3	107.629
smed_chr3_65453787	L.4	3	111.724
smed_chr3_65453865	L.4	3	111.724
smed_chr3_67368573	L.4	3	115.279
smed_chr3_68254035	L.4	3	118.185
smed_chr3_69504337	L.4	3	121.632
smed_chr3_70122332	L.4	3	122.707
smed_chr3_77509814	L.4	3	132.508
smed_chr3_77513898	L.4	3	132.508
smed_chr3_78818235	L.4	3	134.768
smed_chr3_79914360	L.4	3	144.569
smed_chr3_79914488	L.4	3	145.106
smed_chr3_79932919	L.4	3	147.474
smed_chr4_108988	L.5	4	0
smed_chr4_1134598	L.5	4	21.7492
smed_chr4_1301218	L.5	4	22.9322
smed_chr4_1695699	L.5	4	30.7369
smed_chr4_2008897	L.5	4	34.2912
smed_chr4_2070835	L.5	4	35.4743
smed_chr4_3098373	L.5	4	44.1628
smed_chr4_3427578	L.5	4	47.8253
smed_chr4_36837278	L.7	4	0
smed_chr4_35336803	L.7	4	5.94179
smed_chr4_35306556	L.7	4	7.01723
smed_chr4_26921687	L.7	4	17.1539
smed_chr4_18750094	L.7	4	18.3369
smed_chr2_59919188	L.9	2	0
smed_chr2_55767153	L.9	2	7.06647
smed_chr2_52416300	L.9	2	13.7731
smed_chr2_50090829	L.9	2	17.9765
smed_chr2_49594048	L.9	2	20.3439
smed_chr2_42533813	L.9	2	30.0583
smed_chr2_42372833	L.9	2	30.596
smed_chr2_41372597	L.9	2	34.9077
smed_chr2_38987389	L.9	2	41.858
smed_chr2_35115120	L.9	2	52.1067
