## Supplemental Table 1-9 for "Island-specific evolution of a sex-primed autosome in the planarian *Schmidtea mediterranea*": tableS5_JVchromosome.xlsx

### Sheet: Heterozygous_variants_per10Mb
CHROM	START	END	NUMBER OF MAINTAINED HETEROZYGOUS VARIANTS
smed_chr1	1	10000000	5485
smed_chr1	10000000	20000000	24838
smed_chr1	20000000	30000000	30132
smed_chr1	30000000	40000000	29936
smed_chr1	40000000	50000000	30305
smed_chr1	50000000	60000000	30476
smed_chr1	60000000	70000000	30411
smed_chr1	70000000	80000000	29522
smed_chr1	80000000	90000000	32445
smed_chr1	90000000	100000000	29320
smed_chr1	100000000	110000000	29419
smed_chr1	110000000	120000000	29979
smed_chr1	120000000	130000000	32691
smed_chr1	130000000	140000000	38250
smed_chr1	140000000	150000000	33341
smed_chr1	150000000	160000000	32667
smed_chr1	160000000	170000000	33707
smed_chr1	170000000	180000000	32602
smed_chr1	180000000	190000000	34466
smed_chr1	190000000	200000000	27619
smed_chr1	200000000	210000000	32548
smed_chr1	210000000	220000000	31347
smed_chr1	220000000	230000000	28173
smed_chr1	230000000	240000000	37634
smed_chr1	240000000	250000000	38485
smed_chr1	250000000	260000000	39457
smed_chr1	260000000	270000000	31730
smed_chr1	270000000	280000000	32796
smed_chr1	280000000	290000000	30393
smed_chr1	290000000	300000000	35722
smed_chr1	300000000	310000000	32936
smed_chr1	310000000	320000000	40019
smed_chr1	320000000	330000000	14798
smed_chr1	330000000	332698990	1392
smed_chr2	1	10000000	7987
smed_chr2	10000000	20000000	3683
smed_chr2	20000000	30000000	2747
smed_chr2	30000000	40000000	3204
smed_chr2	40000000	50000000	3458
smed_chr2	50000000	60000000	2730
smed_chr2	60000000	70000000	3403
smed_chr2	70000000	80000000	2902
smed_chr2	80000000	90000000	3793
smed_chr2	90000000	100000000	3577
smed_chr2	100000000	110000000	4047
smed_chr2	110000000	120000000	3504
smed_chr2	120000000	130000000	3643
smed_chr2	130000000	140000000	4002
smed_chr2	140000000	150000000	4467
smed_chr2	150000000	160000000	4062
smed_chr2	160000000	170000000	3255
smed_chr2	170000000	180000000	3460
smed_chr2	180000000	190000000	2795
smed_chr2	190000000	200000000	3308
smed_chr2	200000000	210000000	3202
smed_chr2	210000000	220000000	2327
smed_chr2	220000000	230000000	2998
smed_chr2	230000000	240000000	3390
smed_chr2	240000000	250000000	2521
smed_chr2	250000000	260000000	2055
smed_chr2	260000000	265042666	1624
smed_chr3	1	10000000	2722
smed_chr3	10000000	20000000	3043
smed_chr3	20000000	30000000	4082
smed_chr3	30000000	40000000	5247
smed_chr3	40000000	50000000	3020
smed_chr3	50000000	60000000	2856
smed_chr3	60000000	70000000	3067
smed_chr3	70000000	80000000	4474
smed_chr3	80000000	90000000	2744
smed_chr3	90000000	100000000	2828
smed_chr3	100000000	110000000	4461
smed_chr3	110000000	118597112	2377
smed_chr4	1	10000000	1238
smed_chr4	10000000	20000000	2273
smed_chr4	20000000	30000000	4266
smed_chr4	30000000	40000000	2121
smed_chr4	40000000	47107876	1088

### Sheet: genome_sizes
dd_Smes_g4_1	17761579			>smed_chr1	332698990
dd_Smes_g4_2	15887157			>smed_chr2	265042666
dd_Smes_g4_3	14519938			>smed_chr3	118597112
dd_Smes_g4_4	13936720			>smed_chr4	47107876
dd_Smes_g4_5	12604449				763446644
dd_Smes_g4_6	11702271
dd_Smes_g4_7	9761907
dd_Smes_g4_8	9625982
dd_Smes_g4_9	9532137
dd_Smes_g4_10	9526734
dd_Smes_g4_11	8945694
dd_Smes_g4_12	8756199
dd_Smes_g4_13	8647213
dd_Smes_g4_14	8012948
dd_Smes_g4_15	7931537
dd_Smes_g4_16	7587113
dd_Smes_g4_17	7586650
dd_Smes_g4_18	7507825
dd_Smes_g4_19	7477922
dd_Smes_g4_20	7189286
dd_Smes_g4_21	7082887
dd_Smes_g4_22	6951831
dd_Smes_g4_23	6716268
dd_Smes_g4_24	6414826
dd_Smes_g4_25	6196814
dd_Smes_g4_26	5879114
dd_Smes_g4_27	5846022
dd_Smes_g4_28	5810082
dd_Smes_g4_29	5700111
dd_Smes_g4_30	5519466
dd_Smes_g4_31	5339726
dd_Smes_g4_32	5323892
dd_Smes_g4_33	5225104
dd_Smes_g4_34	5168681
dd_Smes_g4_35	5021883
dd_Smes_g4_36	4982227
dd_Smes_g4_37	4946519
dd_Smes_g4_38	4890490
dd_Smes_g4_39	4840296
dd_Smes_g4_40	4782173
dd_Smes_g4_41	4734048
dd_Smes_g4_42	4662168
dd_Smes_g4_43	4625441
dd_Smes_g4_44	4606420
dd_Smes_g4_45	4581436
dd_Smes_g4_46	4549476
dd_Smes_g4_47	4549114
dd_Smes_g4_48	4464779
dd_Smes_g4_49	4275021
dd_Smes_g4_50	4227437
dd_Smes_g4_51	4201317
dd_Smes_g4_52	4149940
dd_Smes_g4_53	3977835
dd_Smes_g4_54	3922386
dd_Smes_g4_55	3892372
dd_Smes_g4_56	3890068
dd_Smes_g4_57	3854845
dd_Smes_g4_58	3711222
dd_Smes_g4_59	3706191
dd_Smes_g4_60	3692486
dd_Smes_g4_61	3692383
dd_Smes_g4_62	3581348
dd_Smes_g4_63	3527044
dd_Smes_g4_64	3476470
dd_Smes_g4_65	3475806
dd_Smes_g4_66	3458622
dd_Smes_g4_67	3305792
dd_Smes_g4_68	3278318
dd_Smes_g4_69	3265357
dd_Smes_g4_70	3246258
dd_Smes_g4_71	3233359
dd_Smes_g4_72	3221475
dd_Smes_g4_73	3198042
dd_Smes_g4_74	3189775
dd_Smes_g4_75	3093723
dd_Smes_g4_76	3019698
dd_Smes_g4_77	3004836
dd_Smes_g4_78	2999458
dd_Smes_g4_79	2971605
dd_Smes_g4_80	2960978
dd_Smes_g4_81	2919449
dd_Smes_g4_82	2910179
dd_Smes_g4_83	2875829
dd_Smes_g4_84	2867592
dd_Smes_g4_85	2863707
dd_Smes_g4_86	2847575
dd_Smes_g4_87	2829404
dd_Smes_g4_88	2827074
dd_Smes_g4_89	2824406
dd_Smes_g4_90	2811759
dd_Smes_g4_91	2703928
dd_Smes_g4_92	2695124
dd_Smes_g4_93	2692132
dd_Smes_g4_94	2628078
dd_Smes_g4_95	2541486
dd_Smes_g4_96	2521345
dd_Smes_g4_97	2511991
dd_Smes_g4_98	2487043
dd_Smes_g4_99	2459310
dd_Smes_g4_100	2456153
dd_Smes_g4_101	2451252
dd_Smes_g4_102	2407250
dd_Smes_g4_103	2363151
dd_Smes_g4_104	2355526
dd_Smes_g4_105	2338954
dd_Smes_g4_106	2326632
dd_Smes_g4_107	2286493
dd_Smes_g4_108	2278807
dd_Smes_g4_109	2274451
dd_Smes_g4_110	2185379
dd_Smes_g4_111	2180616
dd_Smes_g4_112	2168145
dd_Smes_g4_113	2163051
dd_Smes_g4_114	2151366
dd_Smes_g4_115	2085523
dd_Smes_g4_116	2075865
dd_Smes_g4_117	2062823
dd_Smes_g4_118	2060321
dd_Smes_g4_119	2036021
dd_Smes_g4_120	2032814
dd_Smes_g4_121	2024079
dd_Smes_g4_122	1966520
dd_Smes_g4_123	1949430
dd_Smes_g4_124	1929821
dd_Smes_g4_125	1914893
dd_Smes_g4_126	1911672
dd_Smes_g4_127	1894656
dd_Smes_g4_128	1870488
dd_Smes_g4_129	1865777
dd_Smes_g4_130	1836318
dd_Smes_g4_131	1779234
dd_Smes_g4_132	1747690
dd_Smes_g4_133	1735204
dd_Smes_g4_134	1733077
dd_Smes_g4_135	1697305
dd_Smes_g4_136	1687929
dd_Smes_g4_137	1662477
dd_Smes_g4_138	1658748
dd_Smes_g4_139	1655699
dd_Smes_g4_140	1652514
dd_Smes_g4_141	1650501
dd_Smes_g4_142	1639102
dd_Smes_g4_143	1638937
dd_Smes_g4_144	1634459
dd_Smes_g4_145	1629536
dd_Smes_g4_146	1616229
dd_Smes_g4_147	1609745
dd_Smes_g4_148	1603547
dd_Smes_g4_149	1577878
dd_Smes_g4_150	1557177
dd_Smes_g4_151	1553593
dd_Smes_g4_152	1550283
dd_Smes_g4_153	1549405
dd_Smes_g4_154	1533841
dd_Smes_g4_155	1517424
dd_Smes_g4_156	1507331
dd_Smes_g4_157	1483804
dd_Smes_g4_158	1479538
dd_Smes_g4_159	1460814
dd_Smes_g4_160	1439894
dd_Smes_g4_161	1419458
dd_Smes_g4_162	1384109
dd_Smes_g4_163	1368878
dd_Smes_g4_164	1346443
dd_Smes_g4_165	1340627
dd_Smes_g4_166	1325321
dd_Smes_g4_167	1318374
dd_Smes_g4_168	1312115
dd_Smes_g4_169	1302389
dd_Smes_g4_170	1294909
dd_Smes_g4_171	1292840
dd_Smes_g4_172	1286107
dd_Smes_g4_173	1278349
dd_Smes_g4_174	1278055
dd_Smes_g4_175	1275396
dd_Smes_g4_176	1235291
dd_Smes_g4_177	1214593
dd_Smes_g4_178	1212715
dd_Smes_g4_179	1210552
dd_Smes_g4_180	1200963
dd_Smes_g4_181	1184339
dd_Smes_g4_182	1169721
dd_Smes_g4_183	1138303
dd_Smes_g4_184	1135497
dd_Smes_g4_185	1132228
dd_Smes_g4_186	1120269
dd_Smes_g4_187	1120119
dd_Smes_g4_188	1109662
dd_Smes_g4_189	1100262
dd_Smes_g4_190	1083813
dd_Smes_g4_191	1077411
dd_Smes_g4_192	1071490
dd_Smes_g4_193	1066416
dd_Smes_g4_194	1059837
dd_Smes_g4_195	1030122
dd_Smes_g4_196	1008161
dd_Smes_g4_197	1006821
dd_Smes_g4_198	1002541
dd_Smes_g4_199	998833
dd_Smes_g4_200	994462
dd_Smes_g4_201	988903
dd_Smes_g4_202	986130
dd_Smes_g4_203	984800
dd_Smes_g4_204	977154
dd_Smes_g4_205	971920
dd_Smes_g4_206	944908
dd_Smes_g4_207	943816
dd_Smes_g4_208	939802
dd_Smes_g4_209	937612
dd_Smes_g4_210	931800
dd_Smes_g4_211	927319
dd_Smes_g4_212	915893
dd_Smes_g4_213	907259
dd_Smes_g4_214	906747
dd_Smes_g4_215	906052
dd_Smes_g4_216	903708
dd_Smes_g4_217	875412
dd_Smes_g4_218	868077
dd_Smes_g4_219	866764
dd_Smes_g4_220	848139
dd_Smes_g4_221	841004
dd_Smes_g4_222	818241
dd_Smes_g4_223	813164
dd_Smes_g4_224	813150
dd_Smes_g4_225	811822
dd_Smes_g4_226	805014
dd_Smes_g4_227	802916
dd_Smes_g4_228	802319
dd_Smes_g4_229	799071
dd_Smes_g4_230	786630
dd_Smes_g4_231	745412
dd_Smes_g4_232	740562
dd_Smes_g4_233	735354
dd_Smes_g4_234	729796
dd_Smes_g4_235	724809
dd_Smes_g4_236	721864
dd_Smes_g4_237	715689
dd_Smes_g4_238	711609
dd_Smes_g4_239	709278
dd_Smes_g4_240	708501
dd_Smes_g4_241	707146
dd_Smes_g4_242	698423
dd_Smes_g4_243	694732
dd_Smes_g4_244	687669
dd_Smes_g4_245	679874
dd_Smes_g4_246	672783
dd_Smes_g4_247	672511
dd_Smes_g4_248	670123
dd_Smes_g4_249	663501
dd_Smes_g4_250	663168
dd_Smes_g4_251	659712
dd_Smes_g4_252	655858
dd_Smes_g4_253	648074
dd_Smes_g4_254	644577
dd_Smes_g4_255	640581
dd_Smes_g4_256	632746
dd_Smes_g4_257	630821
dd_Smes_g4_258	626617
dd_Smes_g4_259	625872
dd_Smes_g4_260	625705
dd_Smes_g4_261	615454
dd_Smes_g4_262	614890
dd_Smes_g4_263	604712
dd_Smes_g4_264	600126
dd_Smes_g4_265	598419
dd_Smes_g4_266	592847
dd_Smes_g4_267	592592
dd_Smes_g4_268	589496
dd_Smes_g4_269	582954
dd_Smes_g4_270	580522
dd_Smes_g4_271	562587
dd_Smes_g4_272	562273
dd_Smes_g4_273	548195
dd_Smes_g4_274	537375
dd_Smes_g4_275	530579
dd_Smes_g4_276	503942
dd_Smes_g4_277	502572
dd_Smes_g4_278	495300
dd_Smes_g4_279	494083
dd_Smes_g4_280	478642
dd_Smes_g4_281	476445
dd_Smes_g4_282	472578
dd_Smes_g4_283	467261
dd_Smes_g4_284	467083
dd_Smes_g4_285	460030
dd_Smes_g4_286	454829
dd_Smes_g4_287	449740
dd_Smes_g4_288	442539
dd_Smes_g4_289	438593
dd_Smes_g4_290	426389
dd_Smes_g4_291	425872
dd_Smes_g4_292	423134
dd_Smes_g4_293	412575
dd_Smes_g4_294	408796
dd_Smes_g4_295	406806
dd_Smes_g4_296	404872
dd_Smes_g4_297	394777
dd_Smes_g4_298	392777
dd_Smes_g4_299	374662
dd_Smes_g4_300	365036
dd_Smes_g4_301	358750
dd_Smes_g4_302	357837
dd_Smes_g4_303	357132
dd_Smes_g4_304	350056
dd_Smes_g4_305	349642
dd_Smes_g4_306	329045
dd_Smes_g4_307	328692
dd_Smes_g4_308	326180
dd_Smes_g4_309	323231
dd_Smes_g4_310	319401
dd_Smes_g4_311	316144
dd_Smes_g4_312	297807
dd_Smes_g4_313	295082
dd_Smes_g4_314	292178
dd_Smes_g4_315	291631
dd_Smes_g4_316	286751
dd_Smes_g4_317	271823
dd_Smes_g4_318	260490
dd_Smes_g4_319	260037
dd_Smes_g4_320	259538
dd_Smes_g4_321	256031
dd_Smes_g4_322	252522
dd_Smes_g4_323	251047
dd_Smes_g4_324	249904
dd_Smes_g4_325	245958
dd_Smes_g4_326	245240
dd_Smes_g4_327	232595
dd_Smes_g4_328	231343
dd_Smes_g4_329	230883
dd_Smes_g4_330	230153
dd_Smes_g4_331	229149
dd_Smes_g4_332	225757
dd_Smes_g4_333	225028
dd_Smes_g4_334	220231
dd_Smes_g4_335	217453
dd_Smes_g4_336	216639
dd_Smes_g4_337	216326
dd_Smes_g4_338	215787
dd_Smes_g4_339	213202
dd_Smes_g4_340	208370
dd_Smes_g4_341	208302
dd_Smes_g4_342	207712
dd_Smes_g4_343	207239
dd_Smes_g4_344	204580
dd_Smes_g4_345	204176
dd_Smes_g4_346	202496
dd_Smes_g4_347	202116
dd_Smes_g4_348	201701
dd_Smes_g4_349	201256
dd_Smes_g4_350	199736
dd_Smes_g4_351	199001
dd_Smes_g4_352	198850
dd_Smes_g4_353	198362
dd_Smes_g4_354	197911
dd_Smes_g4_355	190872
dd_Smes_g4_356	190138
dd_Smes_g4_357	190006
dd_Smes_g4_358	188629
dd_Smes_g4_359	187818
dd_Smes_g4_360	184180
dd_Smes_g4_361	182217
dd_Smes_g4_362	181689
dd_Smes_g4_363	181228
dd_Smes_g4_364	171651
dd_Smes_g4_365	170882
dd_Smes_g4_366	163285
dd_Smes_g4_367	161435
dd_Smes_g4_368	159364
dd_Smes_g4_369	158431
dd_Smes_g4_370	157497
dd_Smes_g4_371	156984
dd_Smes_g4_372	156395
dd_Smes_g4_373	153896
dd_Smes_g4_374	152304
dd_Smes_g4_375	151183
dd_Smes_g4_376	150171
dd_Smes_g4_377	148719
dd_Smes_g4_378	147954
dd_Smes_g4_379	147326
dd_Smes_g4_380	145554
dd_Smes_g4_381	145436
dd_Smes_g4_382	145249
dd_Smes_g4_383	143517
dd_Smes_g4_384	142767
dd_Smes_g4_385	140712
dd_Smes_g4_386	140128
dd_Smes_g4_387	139238
dd_Smes_g4_388	139202
dd_Smes_g4_389	138200
dd_Smes_g4_390	133830
dd_Smes_g4_391	131982
dd_Smes_g4_392	130840
dd_Smes_g4_393	129703
dd_Smes_g4_394	128385
dd_Smes_g4_395	128039
dd_Smes_g4_396	127654
dd_Smes_g4_397	126333
dd_Smes_g4_398	125381
dd_Smes_g4_399	125102
dd_Smes_g4_400	124325
dd_Smes_g4_401	123074
dd_Smes_g4_402	121986
dd_Smes_g4_403	121920
dd_Smes_g4_404	121301
dd_Smes_g4_405	120429
dd_Smes_g4_406	118368
dd_Smes_g4_407	116951
dd_Smes_g4_408	115845
dd_Smes_g4_409	113684
dd_Smes_g4_410	111866
dd_Smes_g4_411	111358
dd_Smes_g4_412	109140
dd_Smes_g4_413	108505
dd_Smes_g4_414	108365
dd_Smes_g4_415	108204
dd_Smes_g4_416	105886
dd_Smes_g4_417	105691
dd_Smes_g4_418	102914
dd_Smes_g4_419	101274
dd_Smes_g4_420	101034
dd_Smes_g4_421	100199
dd_Smes_g4_422	99281
dd_Smes_g4_423	98521
dd_Smes_g4_424	98139
dd_Smes_g4_425	97388
dd_Smes_g4_426	97379
dd_Smes_g4_427	95912
dd_Smes_g4_428	95648
dd_Smes_g4_429	95349
dd_Smes_g4_430	94501
dd_Smes_g4_431	92203
dd_Smes_g4_432	92041
dd_Smes_g4_433	91327
dd_Smes_g4_434	90262
dd_Smes_g4_435	90204
dd_Smes_g4_436	88649
dd_Smes_g4_437	86970
dd_Smes_g4_438	85799
dd_Smes_g4_439	85059
dd_Smes_g4_440	84931
dd_Smes_g4_441	84548
dd_Smes_g4_442	81934
dd_Smes_g4_443	81634
dd_Smes_g4_444	80627
dd_Smes_g4_445	78639
dd_Smes_g4_446	78102
dd_Smes_g4_447	77454
dd_Smes_g4_448	76959
dd_Smes_g4_449	75419
dd_Smes_g4_450	74657
dd_Smes_g4_451	73191
dd_Smes_g4_452	72704
dd_Smes_g4_453	72124
dd_Smes_g4_454	66836
dd_Smes_g4_455	65939
dd_Smes_g4_456	65720
dd_Smes_g4_457	64299
dd_Smes_g4_458	62046
dd_Smes_g4_459	60431
dd_Smes_g4_460	55477
dd_Smes_g4_461	54898
dd_Smes_g4_462	54354
dd_Smes_g4_463	52169
dd_Smes_g4_464	51950
dd_Smes_g4_465	51617
dd_Smes_g4_466	50033
dd_Smes_g4_467	49730
dd_Smes_g4_468	49277
dd_Smes_g4_469	41981
dd_Smes_g4_470	41955
dd_Smes_g4_471	40484
dd_Smes_g4_472	38774
dd_Smes_g4_473	38590
dd_Smes_g4_474	32864
dd_Smes_g4_475	30147
dd_Smes_g4_476	26249
dd_Smes_g4_477	20960
dd_Smes_g4_478	15836
dd_Smes_g4_479	14915
dd_Smes_g4_480	13241
dd_Smes_g4_481	11184
	773939492
