## Supplemental Table 1-9 for "Island-specific evolution of a sex-primed autosome in the planarian *Schmidtea mediterranea*": tableS7_chr1recombination.xlsx

### Sheet: chr1.chr3.snps.per20mb
CHROM	START	END	# of markers
smed_chr1	0	20000000	44
smed_chr1	20000000	40000000	214
smed_chr1	40000000	60000000	184
smed_chr1	60000000	80000000	168
smed_chr1	80000000	100000000	247
smed_chr1	100000000	120000000	234
smed_chr1	120000000	140000000	231
smed_chr1	140000000	160000000	290
smed_chr1	160000000	180000000	293
smed_chr1	180000000	200000000	264
smed_chr1	200000000	220000000	114
smed_chr1	220000000	240000000	122
smed_chr1	240000000	260000000	225
smed_chr1	260000000	280000000	182
smed_chr1	280000000	300000000	169
smed_chr1	300000000	320000000	134
smed_chr1	320000000	332698990	82
			188.059	71.689	0.381205
			average	standard deviation	coefficient of variation
smed_chr3	0	20000000	746
smed_chr3	20000000	40000000	622
smed_chr3	40000000	60000000	342
smed_chr3	60000000	80000000	541
smed_chr3	80000000	100000000	354
smed_chr3	100000000	118597112	707
			552	173.197	0.313763
			average	standard deviation	coefficient of variation

### Sheet: gametes_crossover
gametes	chr1	chr3
X.10.77_S77NAsperm.GT	0	4
X.100.LK84_S84NAsperm.GT	0	3
X.101.LK85_S85NAsperm.GT	0	0
X.102.LK86_S86NAsperm.GT	0	4
X.104.LK91_S91NAsperm.GT	0	2
X.105.LK92_S92NAsperm.GT	0	3
X.106.LK93_S93NAsperm.GT	0	3
X.11.78_S78NAsperm.GT	0	4
X.13.93_S93NAsperm.GT	0	8
X.14.ACTGATNAoocyte.GT	0	3
X.15.ATGAGCNAoocyte.GT	0	3
X.16.ATTCCTNAoocyte.GT	0	3
X.18.CAAAAGNAoocyte.GT	0	6
X.19.CAGATCNAoocyte.GT	0	2
X.20.CGGAATNAoocyte.GT	0	4
X.21.CGTACGNAoocyte.GT	0	2
X.23.CTAGCTNAoocyte.GT	2	2
X.25.CTCAGANAoocyte.GT	2	4
X.27.L1_1_USPD16086027.N709.AK1828NAoocyte.GT	0	1
X.28.L1_3_USPD16086027.N709.AK1830NAoocyte.GT	0	2
X.3.10_S10NAsperm.GT	0	2
X.31.L2_3_USPD16086027.N709.AK1826NAoocyte.GT	0	3
X.32.L2_4_USPD16086027.N708.AK1829NAoocyte.GT	0	2
X.33.L2_5_USPD16086027.N708.AK1830NAoocyte.GT	0	1
X.34.L2_6_USPD16086027.N708.AK1831NAoocyte.GT	0	7
X.35.L2_7_USPD16086027.N708.AK1832NAoocyte.GT	0	0
X.39.L5_2_USPD16086027.N710.AK1828NAoocyte.GT	0	7
X.4.16_S16NAsperm.GT	0	6
X.40.L5_3_USPD16086027.N710.AK1829NAoocyte.GT	0	3
X.41.L5_4_USPD16086027.N710.AK1830NAoocyte.GT	0	0
X.42.L5_5_USPD16086027.N710.AK1831NAoocyte.GT	0	4
X.43.L5_6_USPD16086027.N710.AK1832NAoocyte.GT	0	1
X.44.L5_7_USPD16086027.N710.AK1833NAoocyte.GT	0	5
X.45.L5_8_USPD16086027.N710.AK1826NAoocyte.GT	0	6
X.46.L7PB_USPD16086027.N711.AK1826NAoocyte.GT	0	4
X.47.L7_1_USPD16086027.N711.AK1827NAoocyte.GT	0	5
X.48.L7_2_USPD16086027.N711.AK1828NAoocyte.GT	0	4
X.50.L7_4_USPD16086027.N711.AK1830NAoocyte.GT	0	2
X.53.L7_7_USPD16086027.N711.AK1833NAoocyte.GT	0	4
X.57.LK11_S11NAsperm.GT	0	4
X.58.LK13_S13NAsperm.GT	0	2
X.59.LK14_S14NAsperm.GT	0	4
X.61.LK17_S17NAsperm.GT	0	6
X.62.LK1_S1NAsperm.GT	0	4
X.63.LK20_S20NAsperm.GT	0	6
X.64.LK21_S21NAsperm.GT	0	1
X.65.LK23_S23NAsperm.GT	0	2
X.67.LK2_S2NAsperm.GT	0	4
X.69.LK31_S31NAsperm.GT	0	4
X.7.46_S46NAsperm.GT	0	8
X.70.LK33_S33NAsperm.GT	0	5
X.71.LK35_S35NAsperm.GT	0	5
X.73.LK39_S39NAsperm.GT	0	4
X.74.LK3_S3NAsperm.GT	0	6
X.75.LK42_S42NAsperm.GT	0	4
X.77.LK45_S45NAsperm.GT	0	4
X.78.LK46_S46NAsperm.GT	0	4
X.79.LK4_S4NAsperm.GT	0	2
X.8.5_S5NAsperm.GT	0	8
X.82.LK59_S59NAsperm.GT	0	5
X.83.LK60_S60NAsperm.GT	0	4
X.84.LK61_S61NAsperm.GT	0	2
X.85.LK62_S62NAsperm.GT	0	2
X.88.LK68_S68NAsperm.GT	0	3
X.9.63_S63NAsperm.GT	0	7
X.90.LK6_S6NAsperm.GT	0	6
X.92.LK74_S74NAsperm.GT	0	5
X.93.LK76_S76NAsperm.GT	0	4
X.94.LK77_S77NAsperm.GT	0	6
X.95.LK78_S78NAsperm.GT	0	2
X.97.LK81_S81NAsperm.GT	2	2
X.98.LK82_S82NAsperm.GT	0	5
X.99.LK83_S83NAsperm.GT	0	5
