## Supplemental Table 1-9 for "Island-specific evolution of a sex-primed autosome in the planarian *Schmidtea mediterranea*": tableS9_sexspecificgenes_final3.xlsx

### Sheet: sex-related genes_synteny
	accession	gene_name	coordinate	function	chromosome	reference	location on S.mansoni chromosome
	HM055594	Bic-C	smed_chr1:162406786-162424664	loss of testis	smed_chr1	Wang et. al. 2007	chr ZW
	HM639987	Smed-elav2	smed_chr1:75688595-75690455	failure of sperm meiosis	smed_chr1	Wang et. al. 2007	chr 4
	HM100652	sped-1	smed_chr1:91909570-91910388 & smed_chr1:92148500-92149319	failure of spermatid elongation	smed_chr1	Wang et. al. 2007	chr ZW
	BK007100	Smed-MSY4	smed_chr1:21575972-21577934	failure of spermatid elongation	smed_chr1	Wang et. al. 2007	chr 1
	BK007101	Smed-C3H-zfn-1	smed_chr1:15679204-15681071 & smed_chr1:15744234-15746101	failure of spermatid elongation	smed_chr1	Wang et. al. 2007	chr 1
	KY847532.1	chaperonin-containing T-complex protein 1 subunit delta	smed_chr1:140689278-140690263	failure of spermatid elongation	smed_chr1	Rouhana et. al. 2017	chr 2
	KY847530.1	polyubiquitin	smed_chr1:72866066-72866827	failure of spermatid elongation	smed_chr1	Rouhana et. al. 2017	NA
	KY847529.1	SWI/SNf-related matrix-associated actin-dependent regulator of chromatin subfamily b member 1	smed_chr1:214948155-214949764	failure of spermatid elongation	smed_chr1	Rouhana et. al. 2017	chr 5
	KY847537.1	C-type lectin-like	smed_chr1:298237043-298237664	failed egg capsule tanning	smed_chr1	Rouhana et. al. 2017	chr 7
	KY847536.1	putative surfactant B-associated protein	smed_chr1:107712021-107713184	failed egg capsule tanning	smed_chr1	Rouhana et. al. 2017	NA
	KY847534.1	capsule tanning factor 1	smed_chr1:42578747-42579137	failed egg capsule tanning	smed_chr1	Rouhana et. al. 2017	NA
	ARM37828.1	CPEB-1	smed_chr1:72410670-72416401	loss of ovary and gland	smed_chr1	Rouhana et. al. 2017; Steiner et. al. 2016	chr 4
	KY847539.1	pumilio PUf family-like protein	smed_chr1:300635144-300645754		smed_chr1	Rouhana et. al. 2017	chr 2
	KY847538.1	gelsolin-like protein	smed_chr1:326139440-326146509		smed_chr1	Rouhana et. al. 2017	chr 4
	ARM37829.1	CPEB-2	smed_chr1:45075150-45076955	loss of both male/female reproductive system	smed_chr1	Rouhana et. al. 2017	chr 3
	ABO52809.1	nanos	smed_chr1:214804630-214805504	loss of both male/female gonads	smed_chr1	Wang et. al. 2007	chr 4
		nhr-1	smed_chr1:147059263-147079749	loss of both male/female reproductive system	smed_chr1	Zhang et. al. 2018; Tharp et. al. 2014	chr 2
	DAA33899.1	npy-8	smed_chr1:13358688-13361033	loss of both male/female reproductive system	smed_chr1	Collins et. al. 2010	NA
	KX018969	npyr-1	smed_chr1:134753001-134768928	loss of both male/female reproductive system	smed_chr1	Saberi et. al. 2016	chr 1
	HM639988	spac-1		failure of spermatogenesis	smed_chr2	Wang et. al. 2007	chr 4
	BK007102	Smed-Brg1		failure of spermatid elongation	smed_chr2	Wang et. al. 2007	chr 4
	HM055596	Smed-rap55		failure of spermatid elongation	smed_chr2	Wang et. al. 2007	chr ZW
	KY847535.1	tyrosinase precursor-like protein		failed egg capsule tanning	smed_chr2	Rouhana et. al. 2017	chr 3
	KY847531.1	chaperonin-containing T-complex protein 1 subunit alpha		failure of spermatid elongation	smed_chr2	Rouhana et. al. 2017	chr 2
	KC736555	dmd-1		required for development of male/female gonads; loss of male gonads in adults	smed_chr2	Chong et. al. 2013	chr 4
	ANO38983.1	ophis		defect in male/female germ cell differentiation	smed_chr2	Saberi et. al. 2016	chr ZW
	HM639989	Smed-hnRNPA2		failure of spermatid elongation	smed_chr3	Wang et. al. 2007	chr 4
	HM055595	Smed-eIF3c		loss of testis	smed_chr3	Wang et. al. 2007	chr 3
	KY847533.1	synaptotagmin XV-like protein		no egg capsule assembly	smed_chr3	Rouhana et. al. 2017	NA
	KY847527.1	translation initiation factor 4E-like protein		less oocyte and capsules	smed_chr3	Rouhana et. al. 2017	chr 2
	KY847528.1	cysteine/histidine-rich 1b		failure of spermatid elongation	smed_chr3	Rouhana et. al. 2017	NA
	HM100651	Smed-PABPC		no spermatids	smed_chr4	Wang et. al. 2007	chr ZW
	HM100653	Smed-NF-YB		loss of testis	smed_chr4	Wang et. al. 2007	chr 1
	BK007103	Smed-elav1		failure of meiosis	smed_chr4	Wang et. al. 2007	chr 4

### Sheet: allele specific expression
		WORM1		WORM2		WORM3		PP1		PP2		PP3
Accession	geneID	J	V	J	V	J	V	J	V	J	V	J	V
HM055594	Bic-C	75	104	117	84	86	69	0	0	0	0	0	0
HM639987	Smed-elav2	56	63	59	47	67	45	0	0	0	0	0	0
KY847534.1	capsule tanning factor 1	0	5	2	2	9	2	0	0	0	0	0	0
KY847529.1	SWI/SNf-related matrix-associated actin-dependent regulator of chromatin subfamily b member 4	82	48	68	50	92	48	92	86	101	86	102	125
KY847536.1	putative surfactant B-associated protein	586	536	1275	1110	590	496	27	13	14	15	1	1
KY847539.1	pumilio PUf family-like protein	55	76	46	60	41	32	180	94	125	88	141	159
KY847538.3	gelsolin-like protein	107	119	189	128	152	106	1867	629	1759	621	2704	676
KY847532.1	chaperonin-containing T-complex protein 1 subunit delta	49	48	36	34	50	63	2	0	0	18	0	0
BK007100	Smed-MSY4	1753	1969	1805	1784	1840	2049	5	15	52	64	3	2
		WORMS		PENIS PAPILLAE
Accession	geneID	J	V	J	V
HM055594	Bic-C	278	257	0	0
HM639987	Smed-elav2	182	155	0	0
KY847534.1	capsule tanning factor 1	11	9	0	0
KY847529.1	SWI/SNf-related matrix-associated actin-dependent regulator of chromatin subfamily b member 4	242	146	295	297
KY847536.1	putative surfactant B-associated protein	2451	2142	42	29
KY847539.1	pumilio PUf family-like protein	142	168	446	341
KY847538.3	gelsolin-like protein	448	353	6330	1926
KY847532.1	chaperonin-containing T-complex protein 1 subunit delta	135	145	2	18
BK007100	Smed-MSY4	5398	5802	60	81

### Sheet: public_transcriptome
condition	sample	label	SRA	citation
sexual_adult	adult1	unc-8f-s3	SRR6351216	Zhang et. al. 2018
sexual_adult	adult10	Smed_Sexual_Virgin_2	SRR3629946	Davies et. al. 2017
sexual_adult	adult11	Smed_Sexual_Virgin_3	SRR3629947	Davies et. al. 2017
sexual_adult	adult12	Smed_Sexual_Virgin_4	SRR3629948	Davies et. al. 2017
sexual_adult	adult13	control3	SRR3473957	Rouhana et. al. 2017
sexual_adult	adult14	control2	SRR3473956	Rouhana et. al. 2017
sexual_adult	adult15	control1	SRR3473955	Rouhana et. al. 2017
sexual_adult	adult2	unc-8f-s2	SRR6351215	Zhang et. al. 2018
sexual_adult	adult3	unc-8f-s1	SRR6351214	Zhang et. al. 2018
sexual_adult	adult4	unc-8f-1	SRR6351213	Zhang et. al. 2018
sexual_adult	adult5	unc-11f-1	SRR6351201	Zhang et. al. 2018
sexual_adult	adult6	unc-11f-s1	SRR6351202	Zhang et. al. 2018
sexual_adult	adult7	unc-11f-s2	SRR6351203	Zhang et. al. 2018
sexual_adult	adult8	unc-11f-s3	SRR6351204	Zhang et. al. 2018
sexual_adult	adult9	Smed_Sexual_Virgin_1	SRR3629945	Davies et. al. 2017
asexual	asexual1	C4_4	SRR3629952	Davies et. al. 2017
asexual	asexual10	WW_unc_9_2	SRR2658139	Duncan et. al. 2015
asexual	asexual11	WW_unc_9_1	SRR2658138	Duncan et. al. 2015
asexual	asexual12	WW_unc_12_4	SRR2658137	Duncan et. al. 2015
asexual	asexual13	WW_unc_12_3	SRR2658136	Duncan et. al. 2015
asexual	asexual14	WW_unc_12_2	SRR2658135	Duncan et. al. 2015
asexual	asexual15	WW_unc_12_1	SRR2658134	Duncan et. al. 2015
asexual	asexual2	C4_3	SRR3629951	Davies et. al. 2017
asexual	asexual3	C4_2	SRR3629950	Davies et. al. 2017
asexual	asexual4	C4_1	SRR3629949	Davies et. al. 2017
asexual	asexual5	WT_Rep_1	SRR6363910	SRR6363911	SRR6363912	Zeng et. al. 2018
asexual	asexual6	WT_Rep_2	SRR6363913	SRR6363914	SRR6363915	Zeng et. al. 2018
asexual	asexual7	WT_Rep_3	SRR6363916	SRR6363917	SRR6363918	Zeng et. al. 2018
asexual	asexual8	WW_unc_9_4	SRR2658141	Duncan et. al. 2015
asexual	asexual9	WW_unc_9_3	SRR2658140	Duncan et. al. 2015
sexual_juvenile	juvenile1	Juv-R1	SRR6364586	Zhang et. al. 2018
sexual_juvenile	juvenile2	Juv-R2	SRR6364587	Zhang et. al. 2018
sexual_juvenile	juvenile3	Juv-R3	SRR6364588	Zhang et. al. 2018
neoblast	neoblast1	unc_X1_d9_4	SRR2658125	Duncan et. al. 2015
neoblast	neoblast10	X1_Rep_2	SRR6363922	SRR6363923	SRR6363924	Zeng et. al. 2018
neoblast	neoblast11	X1_Rep_3	SRR6363925	SRR6363926	SRR6363927	Zeng et. al. 2018
neoblast	neoblast2	unc_X1_d9_3	SRR2658124	Duncan et. al. 2015
neoblast	neoblast3	unc_X1_d9_2	SRR2658123	Duncan et. al. 2015
neoblast	neoblast4	unc_X1_d9_1	SRR2658122	Duncan et. al. 2015
neoblast	neoblast5	unc_X1_d12_4	SRR2658121	Duncan et. al. 2015
neoblast	neoblast6	unc_X1_d12_3	SRR2658120	Duncan et. al. 2015
neoblast	neoblast7	unc_X1_d12_2	SRR2658119	Duncan et. al. 2015
neoblast	neoblast8	unc_X1_d12_1	SRR2658118	Duncan et. al. 2015
neoblast	neoblast9	X1_Rep_1	SRR6363919	SRR6363920	SRR6363921	Zeng et. al. 2018
nhr1_RNAi	nhr1a	84-11f-1	SRR6351185	Zhang et. al. 2018
nhr1_RNAi	nhr1b	84-11f-s2	SRR6351186	Zhang et. al. 2018
nhr1_RNAi	nhr1c	84-11f-s3	SRR6351187	Zhang et. al. 2018
nhr1_RNAi	nhr1d	84-11f-s4	SRR6351188	Zhang et. al. 2018
